# Proteomics study of colorectal cancer and adenomatous polyps identifies TFR1, SAHH, and HV307 as potential biomarkers for screening

**DOI:** 10.1101/2020.10.19.344887

**Authors:** Meifang Tang, Liuhong Zeng, Zhaolei Zeng, Jie Liu, Jie Yuan, Dongjie Wu, Ying Lu, Jin Zi, Mingzhi Ye

## Abstract

Colorectal cancer (CRC) is a malignant tumour with high morbidity and mortality worldwide. Efficient screening strategies for CRC and pre-cancerous lesions will promote early medical intervention and treatment, thus reducing morbidity and mortality. Proteins are generally considered key biomarkers of cancer. Herein, we performed a quantitative, tissue-original proteomics study in a cohort of ninety patients from pre-cancerous to cancerous conditions by liquid chromatography-tandem mass spectrometry. A total of 134,812 peptides, 8,697 proteins, 2,355 (27.08%) union differentially expressed proteins (DEPs), and 409 shared DEPs (compared with adjacent tissues) were identified. The number of DEPs showed a positive correlation with increasing severity of illness. The union and shared DEPs were both enriched in the KEGG pathway of focal adhesion, metabolism of xenobiotics by cytochrome P450, and drug metabolism – cytochrome P450. Among the 2,355 union DEPs, 32 were selected for identification and validation by multiple reaction monitoring from twenty plasma specimens. Of these, three proteins, transferrin receptor protein 1 (TFR1), adenosylhomocysteinase (SAHH), and immunoglobulin heavy variable 3-7 (HV307), were significantly differentially expressed and displayed the same expression pattern in plasma as observed in the tissue data. In conclusion, TFR1, SAHH, and HV307 may be considered as potential biomarkers for screening of CRC.

**Significance:** CRC is a malignant tumour with high morbidity and mortality worldwide. Efficient screening strategies for CRC and pre-cancerous lesions can play an important role in addressing the issue of high morbidity and mortality. Screening of molecular biomarkers provide a non-invasive, cost-effective and effective approach. Proteins are generally considered key molecular biomarkers of cancer. Our study reports a quantitative proteomics analysis of protein biomarkers for colorectal cancer (CRC) and adenomatous polyps and identifies TFR1, SAHH, and HV307 as potential biomarkers for screening. The research makes a significant contribution to the literature because whereas mass spectrometry-based proteomics research has been widely used for clinical research, its application to clinical translation is lacking as parallel specimens ranging from pre-cancerous to cancerous tissues, according to the degree of disease progression, have not been readily assessed.
