## Supplementary material for "Proteomics study of colorectal cancer and adenomatous polyps identifies TFR1, SAHH, and HV307 as potential biomarkers for screening": TableS1.Clinical information from enrolled cases of CRC and adenomatous polyps.xlsx

### Sheet: detail for DIA
Patient ID	Sample Type	Gender	Age	Cancer Type	Pathological Stage	PathologLowcal Grade	Vessel Invasion	Nerve Invasion	MMR	CEA(ng/ml)	CA199(U/ml)	Tumor Sizes（RECIST 1.1）
A011	Tissue	Female	44	COAD	III	High	No	No	dMMR	NA	NA	7*4*2
A014	Tissue	Male	43	COAD	I	Low	No	No	NA	NA	NA	1.8*1.5*1
A018	Tissue	Male	64	COAD	III	High	No	Yes	NA	6.1	24.22	2.5*1.3*0.6
A019	Tissue	Male	73	COAD	III	High	Yes	No	NA	NA	NA	3*2*2
A021	Tissue	Male	62	READ	III	High	NA	NA	NA	2.3	0.7	2.5*1.8*0.3
A023	Tissue	Male	65	COAD	0	Low	NA	NA	NA	2	0.39	0.8*0.5
A026	Tissue	Male	37	COAD	II	Low	Yes	No	NA	2.16	8.44	4*3.5*1.5
A028	Tissue	Male	53	READ	IV	High	Yes	No	NA	2.2	9.31	6*3*1
A029	Tissue	Male	65	COAD	I	Low	No	No	NA	1.68	7.69	NA
A031	Tissue	Male	67	COAD	III	High	No	No	NA	1.24	2.7	2*2*1
A036	Tissue	Female	78	COAD	III	High	No	No	NA	2.36	8.8	4.5*4*0.8
A038	Tissue	Male	63	COAD	IV	High	NA	NA	NA	5.87	NA	8*3*1
A039	Tissue	Female	63	COAD	IV	High	No	Yes	NA	149.1	115.2	3.5*2.3*1.7
A041	Tissue	Male	30	COAD	IV	High	No	No	NA	10.57	99.04	NA
A044	Tissue	Male	63	COAD	III	High	No	Yes	NA	3.86	13.58	3.5*2*1.5
A046	Tissue	Female	47	COAD	III	High	No	Yes	NA	2.9	8.52	3*2*0.6,2.5*2*0.7，1*1*0.6,0.6*0.5*0.4
A047	Tissue	Male	67	COAD	II	Low	No	No	NA	NA	NA	5.5*4*0.8， 1.5*1*0.8
A051	Tissue	Male	46	COAD	II	Low	Yes	No	NA	3.66	13.6	7.5*5*2.5
A052	Tissue	Female	52	COAD	II	Low	NA	NA	NA	2.6	0.42	38*3.5*0.8
A054	Tissue	Female	68	COAD	II	Low	No	No	NA	22.92	42.76	4*3*0.5
A055	Tissue	Female	64	READ	I	Low	No	No	pMMR	1.12	5.3	4.5*4*1.7
A062	Tissue	Male	66	COAD	III	High	No	No	NA	NA	NA	3*2*1.3
A065	Tissue	Male	50	COAD	II	Low	No	No	NA	3.05	60.34	3*2.5*0.4
A067	Tissue	Male	38	COAD	II	Low	No	No	NA	1.92	4.37	4.5*4*1
A068	Tissue	Female	54	COAD	II	Low	NA	NA	NA	1.8	2.26	6*3.5*1
A070	Tissue	Male	62	COAD	II	Low	No	No	NA	1.98	5.43	3*2*0.5
A071	Tissue	Male	53	COAD	III	High	No	No	pMMR	29.27	NA	5*3.5*1.2
A072	Tissue	Male	60	COAD	II	Low	No	No	NA	3.64	4.16	6*4.5*1.2
A074	Tissue	Male	54	COAD	II	Low	No	No	NA	9.54	47.16	2*6*1
A082	Tissue	Male	48	COAD	III	High	No	No	NA	0.789	5.94	6*2.5*1.3
A085	Tissue	Female	76	READ	III	High	No	No	pMMR	2.77	10.44	4.5*4*0.5
A087	Tissue	Female	73	COAD	III	High	No	No	pMMR	2.2	9.1	3*2*0.8
A090	Tissue	Male	47	COAD	III	High	No	No	dMMR	10.98	<0.6	4.5*4*1.5
A093	Tissue	Male	47	COAD	II	Low	No	No	pMMR	35.9	4.1	2.5*1*0.5
A095	Tissue	Female	66	COAD	III	High	Yes	Yes	pMMR	2.92	20.52	4*1.8*0.5
A098	Tissue	Female	49	COAD	III	High	No	No	NA	7.72	12.23	3.5*3*1
A099	Tissue	Female	67	COAD	IV	High	No	No	pMMR	10.53	16.59	2.2*1.5*1
A101	Tissue	Male	63	COAD	II	Low	No	No	NA	1.18	8.58	4*4*1.5
A103	Tissue	Male	43	COAD	II	Low	No	No	NA	1.9	25.54	3.5*2.5*2
A107	Tissue	Female	48	COAD	II	Low	No	Yes	pMMR	4.08	19.11	3*2*1
A112	Tissue	Male	31	COAD	III	High	No	No	dMMR	1.61	17.29	7*3*1.4
A114	Tissue	Female	64	COAD	II	Low	No	No	NA	1.12	2.15	4.8*4*1.5cm
A115	Tissue	Male	56	READ	I	Low	No	No	NA	1.73	6.39	2.7*2.5*1.5
A116	Tissue	Female	47	COAD	II	Low	No	No	NA	9.24	15.62	5.5*5*1.3
A117	Tissue	Male	65	READ	III	High	Yes	Yes	NA	4.77	<0.600	3.2*3*1.5
A120	Tissue	Female	64	COAD	III	High	No	Yes	NA	17.75	16.24	2.5*2.3*2
A123	Tissue	Female	35	COAD	I	Low	No	No	NA	0.833	8.89	5.5*3.5*2.5
A127	Tissue	Male	58	COAD	III	High	No	No	NA	3.22	17.75	2.8*1.5*0.2
A131	Tissue	Male	61	COAD	I	Low	Yes	No	pMMR	13.47	34.78	4*3.2*1.3
A133	Tissue	Male	54	COAD	III	High	No	No	NA	15.4	24.75	4.5*4*1.8
A135	Tissue	Male	75	COAD	III	High	No	No	NA	4.19	0.747	4*2.5*1
A138	Tissue	Female	56	COAD	II	Low	No	No	NA	6.96	9.29	4*2.5*0.5
A139	Tissue	Male	48	COAD	II	Low	No	No	NA	2.56	NA	5*3.8*1
A141	Tissue	Female	60	COAD	IV	High	No	No	NA	20.7	10.36	6*5*1；6*6*1.3
A146	Tissue	Female	66	COAD	II	Low	NA	NA	NA	0.918	16.04	5.5*4*0.5
A147	Tissue	Male	69	COAD	III	High	No	Yes	pMMR	2.5	17.54	7*4*1.5
A156	Tissue	Male	48	COAD	II	Low	No	No	dMMR	NA	NA	3*2.8*1
A158	Tissue	Male	71	COAD	II	Low	Yes	No	dMMR	NA	NA	6*4*1.5
A159	Tissue	Female	54	COAD	II	Low	No	Yes	NA	NA	NA	4*3.5*2
A160	Tissue	Female	68	COAD	III	High	No	Yes	NA	NA	NA	4*3.5*1.6
D049	Tissue	Female	63	Adenoma	Adenoma	Low	No	No	NA	NA	NA	0.4*0.6
D051	Tissue	Female	60	Adenoma	Adenoma	Low	No	No	NA	NA	NA	0.6*0.8
D057	Tissue	Female	54	Adenoma	Adenoma	Low	No	No	NA	NA	NA	0.6*0.7
D059	Tissue	Male	54	Adenoma	Adenoma	Low	No	No	NA	NA	NA	1.2*1.5
D062	Tissue	Female	56	Adenoma	Adenoma	Low	No	No	NA	NA	NA	0.6*0.6
D063	Tissue	Female	53	Adenoma	Adenoma	Low	No	No	NA	NA	NA	0.5*0.6
D064	Tissue	Male	44	Adenoma	Adenoma	Low	No	No	NA	NA	NA	0.6*0.8
D065	Tissue	Female	63	Adenoma	Adenoma	Low	No	No	NA	NA	NA	0.8*0.8
D066	Tissue	Male	65	Adenoma	Adenoma	Low	No	No	NA	NA	NA	0.5*0.5
D067	Tissue	Female	62	Adenoma	Adenoma	Low	No	No	NA	NA	NA	1.5*1.5
D070	Tissue	Male	63	Adenoma	Adenoma	Low	No	No	NA	NA	NA	0.4*0.4
D072	Tissue	Female	53	Adenoma	Adenoma	Low	No	No	NA	NA	NA	0.5*0.5
D074	Tissue	Female	55	Adenoma	Adenoma	Low	No	No	NA	NA	NA	1.0*1.2
D078	Tissue	Male	60	Adenoma	Adenoma	Low	No	No	NA	NA	NA	1.2*1.5
D082	Tissue	Female	9	Adenoma	Adenoma	Low	No	No	NA	NA	NA	1.0*1.2
D085	Tissue	Male	58	Adenoma	Adenoma	Low	No	No	NA	NA	NA	0.6*0.7
D087	Tissue	Male	58	Adenoma	Adenoma	Low	No	No	NA	NA	NA	0.5*0.5
D088	Tissue	Male	19	Adenoma	Adenoma	Low	No	No	NA	NA	NA	0.8*0.8
D089	Tissue	Female	54	Adenoma	Adenoma	Low	No	No	NA	NA	NA	1.0*1.2
D091	Tissue	Male	57	Adenoma	Adenoma	Low	No	No	NA	NA	NA	1.2*1.5
D092	Tissue	Male	65	Adenoma	Adenoma	Low	No	No	NA	NA	NA	1.2*1.5
D093	Tissue	Male	72	Adenoma	Adenoma	Low	No	No	NA	NA	NA	1.5*1.8
D094	Tissue	Male	35	Adenoma	Adenoma	Low	No	No	NA	NA	NA	2.0*2.0
D095	Tissue	Female	34	Adenoma	Adenoma	Low	No	No	NA	NA	NA	4.0*3.0
D1040	Tissue	Male	56	Adenoma	Adenoma	Low	No	No	NA	NA	NA	NA
D1071	Tissue	Male	66	Adenoma	Adenoma	Low	No	No	NA	NA	NA	NA
D1087	Tissue	Male	43	Adenoma	Adenoma	Low	No	No	NA	NA	NA	NA
D1083	Tissue	Female	63	Adenoma	Adenoma	Low	No	No	NA	NA	NA	NA
D1069	Tissue	Male	44	Adenoma	Adenoma	Low	No	No	NA	NA	NA	NA
D935	Tissue	Female	63	Adenoma	Adenoma	Low	No	No	NA	NA	NA	NA
Note: NA=Not Available

### Sheet: detal for MRM
Patient ID	Sample Type	Gender	Age	Cancer Type	Pathological Stage	PathologLowcal Grade	Vessel Invasion	Nerve Invasion	MMR	CEA(ng/ml)	CA199(U/ml)	Tumor Sizes（RECIST 1.1）
N1	Plasma	Female	39	Healthy	None	None	None	None	None	0.504	NA	None
N2	Plasma	Female	34	Healthy	None	None	None	None	None	2.09	NA	None
N3	Plasma	Female	26	Healthy	None	None	None	None	None	1.44	NA	None
N4	Plasma	Female	40	Healthy	None	None	None	None	None	0.754	NA	None
N5	Plasma	Male	43	Healthy	None	None	None	None	None	1.16	NA	None
A1	Plasma	Male	47	Adenoma	Adenoma	Adenoma	None	None	None	0.736	NA	NA
A2	Plasma	Male	62	Adenoma	Adenoma	Adenoma	None	None	None	5.32	NA	NA
A3	Plasma	Male	55	Adenoma	Adenoma	Adenoma	None	None	None	2.31	NA	NA
A4	Plasma	Male	28	Adenoma	Adenoma	Adenoma	None	None	None	3.49	NA	NA
A5	Plasma	Female	45	Adenoma	Adenoma	Adenoma	None	None	None	0.476	NA	NA
E1	Plasma	Male	68	COAD	I	Low	NA	NA	NA	1.98	NA	NA
E2	Plasma	Male	71	READ	I	Low	NA	NA	NA	3.25	NA	NA
E3	Plasma	Female	68	COAD	I	Low	NA	NA	NA	5.39	NA	NA
E4	Plasma	Male	59	READ	I	Low	NA	NA	NA	1.73	NA	NA
E5	Plasma	Female	36	COAD	I	Low	NA	NA	NA	0.833	NA	NA
L1	Plasma	Male	67	COAD	IV	High	NA	NA	NA	6.32	NA	NA
L2	Plasma	Male	33	COAD	IV	High	NA	NA	NA	10.53	NA	NA
L3	Plasma	Male	17	COAD	IV	High	NA	NA	NA	1.49	NA	NA
L4	Plasma	Female	63	COAD	IV	High	NA	NA	NA	20.27	NA	NA
L5	Plasma	Female	60	READ	IV	High	NA	NA	NA	17433	NA	NA
Note: NA=Not Available
