## Supplementary material for "Proteomics study of colorectal cancer and adenomatous polyps identifies TFR1, SAHH, and HV307 as potential biomarkers for screening": TableS2.Parameter settings of MaxQuant.xls

Item	Value
MaxQuant	1.5.3.30
Enzyme	Trypsin
Minimal peptide length	7
PSM-level FDR	0.01
Protein FDR	0.01
Fixed modifications	Carbamidomethyl (C)
Variable modifications	Oxidation (M); Acetyl (Protein N-term)
Database	uniprot_human_addiRT.fasta (20231 sequences)
