## Supplementary material for "Proteomics study of colorectal cancer and adenomatous polyps identifies TFR1, SAHH, and HV307 as potential biomarkers for screening": TableS3. transition of MRM.xls

Q1	Q3	Dwell Time(ms)	Protein.Peptide.Charge/Fragemnt.Label	CE
632.830234	1007.515636	10	sp|P04217|A1BG_HUMAN.SGLSTGWTQLSK.+2y9.light	30.8
632.830234	920.483607	10	sp|P04217|A1BG_HUMAN.SGLSTGWTQLSK.+2y8.light	30.8
632.830234	819.435929	10	sp|P04217|A1BG_HUMAN.SGLSTGWTQLSK.+2y7.light	30.8
632.830234	576.335152	10	sp|P04217|A1BG_HUMAN.SGLSTGWTQLSK.+2y5.light	30.8
632.830234	475.287474	10	sp|P04217|A1BG_HUMAN.SGLSTGWTQLSK.+2y4.light	30.8
544.795997	916.499926	10	sp|P04217|A1BG_HUMAN.ATWSGAVLAGR.+2y9.light	27
544.795997	730.420613	10	sp|P04217|A1BG_HUMAN.ATWSGAVLAGR.+2y8.light	27
544.795997	643.388585	10	sp|P04217|A1BG_HUMAN.ATWSGAVLAGR.+2y7.light	27
544.795997	515.330007	10	sp|P04217|A1BG_HUMAN.ATWSGAVLAGR.+2y5.light	27
544.795997	416.261593	10	sp|P04217|A1BG_HUMAN.ATWSGAVLAGR.+2y4.light	27
544.795997	303.177529	10	sp|P04217|A1BG_HUMAN.ATWSGAVLAGR.+2y3.light	27
766.065947	1245.61233	10	sp|P04217|A1BG_HUMAN.TPGAAANLELIFVGPQHAGNYR.+3y11.light	40.3
766.065947	999.475502	10	sp|P04217|A1BG_HUMAN.TPGAAANLELIFVGPQHAGNYR.+3y9.light	40.3
766.065947	942.454039	10	sp|P04217|A1BG_HUMAN.TPGAAANLELIFVGPQHAGNYR.+3y8.light	40.3
766.065947	717.342697	10	sp|P04217|A1BG_HUMAN.TPGAAANLELIFVGPQHAGNYR.+3y6.light	40.3
766.065947	580.283785	10	sp|P04217|A1BG_HUMAN.TPGAAANLELIFVGPQHAGNYR.+3y5.light	40.3
766.065947	509.246672	10	sp|P04217|A1BG_HUMAN.TPGAAANLELIFVGPQHAGNYR.+3y4.light	40.3
519.284931	811.394458	10	sp|A0A0C4DH25|KVD20_HUMAN.LLIYDASSR.+2y7.light	25.8
519.284931	698.310394	10	sp|A0A0C4DH25|KVD20_HUMAN.LLIYDASSR.+2y6.light	25.8
519.284931	535.247065	10	sp|A0A0C4DH25|KVD20_HUMAN.LLIYDASSR.+2y5.light	25.8
519.284931	420.220122	10	sp|A0A0C4DH25|KVD20_HUMAN.LLIYDASSR.+2y4.light	25.8
519.284931	227.175404	10	sp|A0A0C4DH25|KVD20_HUMAN.LLIYDASSR.+2b2.light	25.8
595.309272	990.515576	10	sp|P00352|AL1A1_HUMAN.QAFQIGSPWR.+2y8.light	29.2
595.309272	843.447162	10	sp|P00352|AL1A1_HUMAN.QAFQIGSPWR.+2y7.light	29.2
595.309272	715.388585	10	sp|P00352|AL1A1_HUMAN.QAFQIGSPWR.+2y6.light	29.2
595.309272	602.304521	10	sp|P00352|AL1A1_HUMAN.QAFQIGSPWR.+2y5.light	29.2
595.309272	229.629152	10	sp|P00352|AL1A1_HUMAN.QAFQIGSPWR.+2y3+2.light	29.2
595.309272	347.171381	10	sp|P00352|AL1A1_HUMAN.QAFQIGSPWR.+2b3.light	29.2
828.918723	1062.582987	10	sp|P01591|IGJ_HUMAN.C[CAM]YTAVVPLVYGGETK.+2y10.light	39.5
828.918723	963.514573	10	sp|P01591|IGJ_HUMAN.C[CAM]YTAVVPLVYGGETK.+2y9.light	39.5
828.918723	654.309331	10	sp|P01591|IGJ_HUMAN.C[CAM]YTAVVPLVYGGETK.+2y6.light	39.5
828.918723	491.246003	10	sp|P01591|IGJ_HUMAN.C[CAM]YTAVVPLVYGGETK.+2y5.light	39.5
828.918723	324.101253	10	sp|P01591|IGJ_HUMAN.C[CAM]YTAVVPLVYGGETK.+2b2.light	39.5
828.918723	425.148932	10	sp|P01591|IGJ_HUMAN.C[CAM]YTAVVPLVYGGETK.+2b3.light	39.5
610.335684	974.56292	10	sp|P01700|LV147_HUMAN.SGTSASLAISGLR.+2y10.light	29.9
610.335684	887.530892	10	sp|P01700|LV147_HUMAN.SGTSASLAISGLR.+2y9.light	29.9
610.335684	816.493778	10	sp|P01700|LV147_HUMAN.SGTSASLAISGLR.+2y8.light	29.9
610.335684	729.46175	10	sp|P01700|LV147_HUMAN.SGTSASLAISGLR.+2y7.light	29.9
610.335684	616.377686	10	sp|P01700|LV147_HUMAN.SGTSASLAISGLR.+2y6.light	29.9
610.335684	545.340572	10	sp|P01700|LV147_HUMAN.SGTSASLAISGLR.+2y5.light	29.9
515.290016	859.467229	10	sp|P01780|HV307_HUMAN.GLEWVANIK.+2y7.light	25.7
515.290016	730.424636	10	sp|P01780|HV307_HUMAN.GLEWVANIK.+2y6.light	25.7
515.290016	544.345323	10	sp|P01780|HV307_HUMAN.GLEWVANIK.+2y5.light	25.7
515.290016	445.276909	10	sp|P01780|HV307_HUMAN.GLEWVANIK.+2y4.light	25.7
515.290016	374.239795	10	sp|P01780|HV307_HUMAN.GLEWVANIK.+2y3.light	25.7
515.290016	260.196868	10	sp|P01780|HV307_HUMAN.GLEWVANIK.+2y2.light	25.7
617.856389	968.603997	10	sp|P19652|A1AG2_HUMAN.EHVAHLLFLR.+2y8.light	30.2
617.856389	869.535583	10	sp|P19652|A1AG2_HUMAN.EHVAHLLFLR.+2y7.light	30.2
617.856389	798.49847	10	sp|P19652|A1AG2_HUMAN.EHVAHLLFLR.+2y6.light	30.2
617.856389	661.439558	10	sp|P19652|A1AG2_HUMAN.EHVAHLLFLR.+2y5.light	30.2
617.856389	267.108781	10	sp|P19652|A1AG2_HUMAN.EHVAHLLFLR.+2b2.light	30.2
617.856389	366.177195	10	sp|P19652|A1AG2_HUMAN.EHVAHLLFLR.+2b3.light	30.2
878.930676	1052.525866	10	sp|P19652|A1AG2_HUMAN.NWGLSFYADKPETTK.+2y9.light	41.7
878.930676	889.462538	10	sp|P19652|A1AG2_HUMAN.NWGLSFYADKPETTK.+2y8.light	41.7
878.930676	703.398481	10	sp|P19652|A1AG2_HUMAN.NWGLSFYADKPETTK.+2y6.light	41.7
878.930676	575.303518	10	sp|P19652|A1AG2_HUMAN.NWGLSFYADKPETTK.+2y5.light	41.7
878.930676	301.129516	10	sp|P19652|A1AG2_HUMAN.NWGLSFYADKPETTK.+2b2.light	41.7
878.930676	358.15098	10	sp|P19652|A1AG2_HUMAN.NWGLSFYADKPETTK.+2b3.light	41.7
717.864805	1136.558229	10	sp|P21333|FLNA_HUMAN.ANLPQSFQVDTSK.+2y10.light	34.6
717.864805	911.446888	10	sp|P21333|FLNA_HUMAN.ANLPQSFQVDTSK.+2y8.light	34.6
717.864805	450.219454	10	sp|P21333|FLNA_HUMAN.ANLPQSFQVDTSK.+2y4.light	34.6
717.864805	335.192511	10	sp|P21333|FLNA_HUMAN.ANLPQSFQVDTSK.+2y3.light	34.6
717.864805	568.782753	10	sp|P21333|FLNA_HUMAN.ANLPQSFQVDTSK.+2y10+2.light	34.6
717.864805	299.171381	10	sp|P21333|FLNA_HUMAN.ANLPQSFQVDTSK.+2b3.light	34.6
549.629788	977.493838	10	sp|P21333|FLNA_HUMAN.TGVAVNKPAEFTVDAK.+3y9.light	29.5
549.629788	680.361367	10	sp|P21333|FLNA_HUMAN.TGVAVNKPAEFTVDAK.+3y6.light	29.5
549.629788	533.292953	10	sp|P21333|FLNA_HUMAN.TGVAVNKPAEFTVDAK.+3y5.light	29.5
549.629788	218.149918	10	sp|P21333|FLNA_HUMAN.TGVAVNKPAEFTVDAK.+3y2.light	29.5
549.629788	695.372266	10	sp|P21333|FLNA_HUMAN.TGVAVNKPAEFTVDAK.+3y13+2.light	29.5
796.407368	1001.537434	10	sp|P23141|EST1_HUMAN.EGYLQIGANTQAAQK.+2y10.light	38
796.407368	888.45337	10	sp|P23141|EST1_HUMAN.EGYLQIGANTQAAQK.+2y9.light	38
796.407368	417.245609	10	sp|P23141|EST1_HUMAN.EGYLQIGANTQAAQK.+2y4.light	38
796.407368	346.208495	10	sp|P23141|EST1_HUMAN.EGYLQIGANTQAAQK.+2y3.light	38
796.407368	444.730323	10	sp|P23141|EST1_HUMAN.EGYLQIGANTQAAQK.+2y9+2.light	38
796.407368	350.134661	10	sp|P23141|EST1_HUMAN.EGYLQIGANTQAAQK.+2b3.light	38
567.811313	695.335881	10	sp|P23526|SAHH_HUMAN.VAVVAGYGDVGK.+2y7.light	28
567.811313	303.202681	10	sp|P23526|SAHH_HUMAN.VAVVAGYGDVGK.+2y3.light	28
567.811313	204.134267	10	sp|P23526|SAHH_HUMAN.VAVVAGYGDVGK.+2y2.light	28
567.811313	270.181218	10	sp|P23526|SAHH_HUMAN.VAVVAGYGDVGK.+2b3.light	28
628.845884	1060.563314	10	sp|P23526|SAHH_HUMAN.VPAINVNDSVTK.+2y10.light	30.7
628.845884	989.526201	10	sp|P23526|SAHH_HUMAN.VPAINVNDSVTK.+2y9.light	30.7
628.845884	248.160482	10	sp|P23526|SAHH_HUMAN.VPAINVNDSVTK.+2y2.light	30.7
628.845884	579.311677	10	sp|P23526|SAHH_HUMAN.VPAINVNDSVTK.+2y11+2.light	30.7
656.305212	1111.487055	10	sp|P34096|RNAS4_HUMAN.SIC[CAM]STTNIQC[CAM]K.+2y9.light	31.9
656.305212	951.456407	10	sp|P34096|RNAS4_HUMAN.SIC[CAM]STTNIQC[CAM]K.+2y8.light	31.9
656.305212	864.424378	10	sp|P34096|RNAS4_HUMAN.SIC[CAM]STTNIQC[CAM]K.+2y7.light	31.9
656.305212	763.3767	10	sp|P34096|RNAS4_HUMAN.SIC[CAM]STTNIQC[CAM]K.+2y6.light	31.9
656.305212	307.143452	10	sp|P34096|RNAS4_HUMAN.SIC[CAM]STTNIQC[CAM]K.+2y2.light	31.9
656.305212	201.123368	10	sp|P34096|RNAS4_HUMAN.SIC[CAM]STTNIQC[CAM]K.+2b2.light	31.9
516.808042	848.48763	10	sp|P43652|AFAM_HUMAN.AIPVTQYLK.+2y7.light	25.7
516.808042	751.434866	10	sp|P43652|AFAM_HUMAN.AIPVTQYLK.+2y6.light	25.7
516.808042	652.366452	10	sp|P43652|AFAM_HUMAN.AIPVTQYLK.+2y5.light	25.7
516.808042	260.196868	10	sp|P43652|AFAM_HUMAN.AIPVTQYLK.+2y2.light	25.7
516.808042	424.747453	10	sp|P43652|AFAM_HUMAN.AIPVTQYLK.+2y7+2.light	25.7
700.843873	934.510491	10	sp|P61626|LYSC_HUMAN.STDYGIFQINSR.+2y8.light	33.8
700.843873	877.489027	10	sp|P61626|LYSC_HUMAN.STDYGIFQINSR.+2y7.light	33.8
700.843873	764.404963	10	sp|P61626|LYSC_HUMAN.STDYGIFQINSR.+2y6.light	33.8
700.843873	617.336549	10	sp|P61626|LYSC_HUMAN.STDYGIFQINSR.+2y5.light	33.8
700.843873	304.113926	10	sp|P61626|LYSC_HUMAN.STDYGIFQINSR.+2b3.light	33.8
723.407311	975.562192	10	sp|P12111|CO6A3_HUMAN.QLTLLGGPTPNTGAALEFVLR.+3y9.light	38.2
723.407311	847.503615	10	sp|P12111|CO6A3_HUMAN.QLTLLGGPTPNTGAALEFVLR.+3y7.light	38.2
723.407311	776.466501	10	sp|P12111|CO6A3_HUMAN.QLTLLGGPTPNTGAALEFVLR.+3y6.light	38.2
723.407311	663.382437	10	sp|P12111|CO6A3_HUMAN.QLTLLGGPTPNTGAALEFVLR.+3y5.light	38.2
723.407311	343.197596	10	sp|P12111|CO6A3_HUMAN.QLTLLGGPTPNTGAALEFVLR.+3b3.light	38.2
801.435929	1102.625521	10	sp|P22792|CPN2_HUMAN.LSNNALSGLPQGVFGK.+2y11.light	38.3
801.435929	989.541457	10	sp|P22792|CPN2_HUMAN.LSNNALSGLPQGVFGK.+2y10.light	38.3
801.435929	902.509428	10	sp|P22792|CPN2_HUMAN.LSNNALSGLPQGVFGK.+2y9.light	38.3
801.435929	732.403901	10	sp|P22792|CPN2_HUMAN.LSNNALSGLPQGVFGK.+2y7.light	38.3
801.435929	351.202681	10	sp|P22792|CPN2_HUMAN.LSNNALSGLPQGVFGK.+2y3.light	38.3
451.781493	789.471646	10	sp|P22792|CPN2_HUMAN.LELLSLSK.+2y7.light	22.9
451.781493	660.429053	10	sp|P22792|CPN2_HUMAN.LELLSLSK.+2y6.light	22.9
451.781493	547.344989	10	sp|P22792|CPN2_HUMAN.LELLSLSK.+2y5.light	22.9
451.781493	434.260925	10	sp|P22792|CPN2_HUMAN.LELLSLSK.+2y4.light	22.9
451.781493	234.144832	10	sp|P22792|CPN2_HUMAN.LELLSLSK.+2y2.light	22.9
451.781493	243.133933	10	sp|P22792|CPN2_HUMAN.LELLSLSK.+2b2.light	22.9
829.894094	862.394124	10	sp|P22792|CPN2_HUMAN.DHLGFQVTWPDESK.+2y7.light	39.5
829.894094	761.346445	10	sp|P22792|CPN2_HUMAN.DHLGFQVTWPDESK.+2y6.light	39.5
829.894094	575.267132	10	sp|P22792|CPN2_HUMAN.DHLGFQVTWPDESK.+2y5.light	39.5
829.894094	253.093131	10	sp|P22792|CPN2_HUMAN.DHLGFQVTWPDESK.+2b2.light	39.5
829.894094	366.177195	10	sp|P22792|CPN2_HUMAN.DHLGFQVTWPDESK.+2b3.light	39.5
829.894094	570.267073	10	sp|P22792|CPN2_HUMAN.DHLGFQVTWPDESK.+2b5.light	39.5
727.940119	1114.661906	10	sp|P35858|ALS_HUMAN.NLIAAVAPGAFLGLK.+2y12.light	35
727.940119	972.587679	10	sp|P35858|ALS_HUMAN.NLIAAVAPGAFLGLK.+2y10.light	35
727.940119	873.519265	10	sp|P35858|ALS_HUMAN.NLIAAVAPGAFLGLK.+2y9.light	35
727.940119	802.482151	10	sp|P35858|ALS_HUMAN.NLIAAVAPGAFLGLK.+2y8.light	35
727.940119	228.134267	10	sp|P35858|ALS_HUMAN.NLIAAVAPGAFLGLK.+2b2.light	35
727.940119	341.218332	10	sp|P35858|ALS_HUMAN.NLIAAVAPGAFLGLK.+2b3.light	35
835.97743	1217.652464	10	sp|P35858|ALS_HUMAN.VAGLLEDTFPGLLGLR.+2y11.light	39.8
835.97743	1088.609871	10	sp|P35858|ALS_HUMAN.VAGLLEDTFPGLLGLR.+2y10.light	39.8
835.97743	973.582928	10	sp|P35858|ALS_HUMAN.VAGLLEDTFPGLLGLR.+2y9.light	39.8
835.97743	872.535249	10	sp|P35858|ALS_HUMAN.VAGLLEDTFPGLLGLR.+2y8.light	39.8
835.97743	725.466835	10	sp|P35858|ALS_HUMAN.VAGLLEDTFPGLLGLR.+2y7.light	39.8
835.97743	228.134267	10	sp|P35858|ALS_HUMAN.VAGLLEDTFPGLLGLR.+2b3.light	39.8
528.753464	826.445765	10	sp|P49908|SEPP1_HUMAN.DDFLIYDR.+2y6.light	26.3
528.753464	679.377351	10	sp|P49908|SEPP1_HUMAN.DDFLIYDR.+2y5.light	26.3
528.753464	566.293287	10	sp|P49908|SEPP1_HUMAN.DDFLIYDR.+2y4.light	26.3
528.753464	453.209223	10	sp|P49908|SEPP1_HUMAN.DDFLIYDR.+2y3.light	26.3
528.753464	231.061162	10	sp|P49908|SEPP1_HUMAN.DDFLIYDR.+2b2.light	26.3
528.753464	378.129576	10	sp|P49908|SEPP1_HUMAN.DDFLIYDR.+2b3.light	26.3
549.79312	985.4949	10	sp|P49908|SEPP1_HUMAN.LPTDSELAPR.+2y9.light	27.2
549.79312	888.442137	10	sp|P49908|SEPP1_HUMAN.LPTDSELAPR.+2y8.light	27.2
549.79312	787.394458	10	sp|P49908|SEPP1_HUMAN.LPTDSELAPR.+2y7.light	27.2
549.79312	672.367515	10	sp|P49908|SEPP1_HUMAN.LPTDSELAPR.+2y6.light	27.2
549.79312	456.292893	10	sp|P49908|SEPP1_HUMAN.LPTDSELAPR.+2y4.light	27.2
549.79312	343.208829	10	sp|P49908|SEPP1_HUMAN.LPTDSELAPR.+2y3.light	27.2
834.933219	1176.637148	10	sp|P51884|LUM_HUMAN.SLEYLDLSFNQIAR.+2y10.light	39.7
834.933219	1063.553084	10	sp|P51884|LUM_HUMAN.SLEYLDLSFNQIAR.+2y9.light	39.7
834.933219	948.526141	10	sp|P51884|LUM_HUMAN.SLEYLDLSFNQIAR.+2y8.light	39.7
834.933219	748.410049	10	sp|P51884|LUM_HUMAN.SLEYLDLSFNQIAR.+2y6.light	39.7
834.933219	201.123368	10	sp|P51884|LUM_HUMAN.SLEYLDLSFNQIAR.+2b2.light	39.7
834.933219	330.165962	10	sp|P51884|LUM_HUMAN.SLEYLDLSFNQIAR.+2b3.light	39.7
979.053866	766.372994	10	sp|P51884|LUM_HUMAN.LPSGLPVSLLTLYLDNNK.+2y6.light	46.1
979.053866	603.309666	10	sp|P51884|LUM_HUMAN.LPSGLPVSLLTLYLDNNK.+2y5.light	46.1
979.053866	490.225602	10	sp|P51884|LUM_HUMAN.LPSGLPVSLLTLYLDNNK.+2y4.light	46.1
979.053866	440.232167	10	sp|P51884|LUM_HUMAN.LPSGLPVSLLTLYLDNNK.+2y7+2.light	46.1
979.053866	355.197596	10	sp|P51884|LUM_HUMAN.LPSGLPVSLLTLYLDNNK.+2b4.light	46.1
979.053866	468.28166	10	sp|P51884|LUM_HUMAN.LPSGLPVSLLTLYLDNNK.+2b5.light	46.1
538.802957	834.47198	10	sp|Q12805|FBLN3_HUMAN.ELPQSIVYK.+2y7.light	26.7
538.802957	737.419216	10	sp|Q12805|FBLN3_HUMAN.ELPQSIVYK.+2y6.light	26.7
538.802957	310.176132	10	sp|Q12805|FBLN3_HUMAN.ELPQSIVYK.+2y2.light	26.7
538.802957	474.28166	10	sp|Q12805|FBLN3_HUMAN.ELPQSIVYK.+2y8+2.light	26.7
538.802957	243.133933	10	sp|Q12805|FBLN3_HUMAN.ELPQSIVYK.+2b2.light	26.7
867.450015	1099.553084	10	sp|Q12805|FBLN3_HUMAN.SVPSDIFQIQATTIYANTINTFR.+3y9.light	45.4
867.450015	865.452642	10	sp|Q12805|FBLN3_HUMAN.SVPSDIFQIQATTIYANTINTFR.+3y7.light	45.4
867.450015	650.362036	10	sp|Q12805|FBLN3_HUMAN.SVPSDIFQIQATTIYANTINTFR.+3y5.light	45.4
867.450015	537.277972	10	sp|Q12805|FBLN3_HUMAN.SVPSDIFQIQATTIYANTINTFR.+3y4.light	45.4
718.372377	982.535643	10	sp|Q8WWA0|ITLN1_HUMAN.TDTGFLQTLGHNLFGIYQK.+3y8.light	37.9
718.372377	755.408652	10	sp|Q8WWA0|ITLN1_HUMAN.TDTGFLQTLGHNLFGIYQK.+3y6.light	37.9
718.372377	608.340238	10	sp|Q8WWA0|ITLN1_HUMAN.TDTGFLQTLGHNLFGIYQK.+3y5.light	37.9
718.372377	438.23471	10	sp|Q8WWA0|ITLN1_HUMAN.TDTGFLQTLGHNLFGIYQK.+3y3.light	37.9
718.372377	217.081898	10	sp|Q8WWA0|ITLN1_HUMAN.TDTGFLQTLGHNLFGIYQK.+3b2.light	37.9
601.303655	925.489027	10	sp|Q8WWA0|ITLN1_HUMAN.EFTAGFVQFR.+2y8.light	29.5
601.303655	824.441349	10	sp|Q8WWA0|ITLN1_HUMAN.EFTAGFVQFR.+2y7.light	29.5
601.303655	753.404235	10	sp|Q8WWA0|ITLN1_HUMAN.EFTAGFVQFR.+2y6.light	29.5
601.303655	696.382771	10	sp|Q8WWA0|ITLN1_HUMAN.EFTAGFVQFR.+2y5.light	29.5
601.303655	549.314357	10	sp|Q8WWA0|ITLN1_HUMAN.EFTAGFVQFR.+2y4.light	29.5
601.303655	450.245943	10	sp|Q8WWA0|ITLN1_HUMAN.EFTAGFVQFR.+2y3.light	29.5
649.022909	1044.583656	10	sp|P00488|F13A_HUMAN.GVNLQEFLNVTSVHLFK.+3y9.light	34.5
649.022909	930.540728	10	sp|P00488|F13A_HUMAN.GVNLQEFLNVTSVHLFK.+3y8.light	34.5
649.022909	831.472314	10	sp|P00488|F13A_HUMAN.GVNLQEFLNVTSVHLFK.+3y7.light	34.5
649.022909	730.424636	10	sp|P00488|F13A_HUMAN.GVNLQEFLNVTSVHLFK.+3y6.light	34.5
649.022909	544.324194	10	sp|P00488|F13A_HUMAN.GVNLQEFLNVTSVHLFK.+3y4.light	34.5
649.022909	271.140081	10	sp|P00488|F13A_HUMAN.GVNLQEFLNVTSVHLFK.+3b3.light	34.5
844.466895	1156.657215	10	sp|P00488|F13A_HUMAN.GTYIPVPIVSELQSGK.+2y11.light	40.2
844.466895	1057.588801	10	sp|P00488|F13A_HUMAN.GTYIPVPIVSELQSGK.+2y10.light	40.2
844.466895	847.451973	10	sp|P00488|F13A_HUMAN.GTYIPVPIVSELQSGK.+2y8.light	40.2
844.466895	748.383559	10	sp|P00488|F13A_HUMAN.GTYIPVPIVSELQSGK.+2y7.light	40.2
844.466895	322.139747	10	sp|P00488|F13A_HUMAN.GTYIPVPIVSELQSGK.+2b3.light	40.2
844.466895	435.223811	10	sp|P00488|F13A_HUMAN.GTYIPVPIVSELQSGK.+2b4.light	40.2
663.915778	926.592095	10	sp|P00488|F13A_HUMAN.STVLTIPEIIIK.+2y8.light	32.2
663.915778	825.544417	10	sp|P00488|F13A_HUMAN.STVLTIPEIIIK.+2y7.light	32.2
663.915778	712.460353	10	sp|P00488|F13A_HUMAN.STVLTIPEIIIK.+2y6.light	32.2
663.915778	288.155397	10	sp|P00488|F13A_HUMAN.STVLTIPEIIIK.+2b3.light	32.2
671.099979	830.498195	10	sp|P00746|CFAD_HUMAN.AVPHPDSQPDTIDHDLLLLQLSEK.+4y7.light	35.6
671.099979	717.414131	10	sp|P00746|CFAD_HUMAN.AVPHPDSQPDTIDHDLLLLQLSEK.+4y6.light	35.6
671.099979	476.271489	10	sp|P00746|CFAD_HUMAN.AVPHPDSQPDTIDHDLLLLQLSEK.+4y4.light	35.6
671.099979	363.187425	10	sp|P00746|CFAD_HUMAN.AVPHPDSQPDTIDHDLLLLQLSEK.+4y3.light	35.6
671.099979	832.394792	10	sp|P00746|CFAD_HUMAN.AVPHPDSQPDTIDHDLLLLQLSEK.+4b8.light	35.6
770.867545	1111.541851	10	sp|P01876|IGHA1_HUMAN.DASGVTFTWTPSSGK.+2y10.light	36.9
770.867545	1010.494172	10	sp|P01876|IGHA1_HUMAN.DASGVTFTWTPSSGK.+2y9.light	36.9
770.867545	863.425758	10	sp|P01876|IGHA1_HUMAN.DASGVTFTWTPSSGK.+2y8.light	36.9
770.867545	762.37808	10	sp|P01876|IGHA1_HUMAN.DASGVTFTWTPSSGK.+2y7.light	36.9
770.867545	576.298767	10	sp|P01876|IGHA1_HUMAN.DASGVTFTWTPSSGK.+2y6.light	36.9
770.867545	475.251088	10	sp|P01876|IGHA1_HUMAN.DASGVTFTWTPSSGK.+2y5.light	36.9
865.047131	1155.500003	10	sp|P01876|IGHA1_HUMAN.DLC[CAM]GC[CAM]YSVSSVLPGC[CAM]AEPWNHGK.+3y10.light	45.3
865.047131	738.368184	10	sp|P01876|IGHA1_HUMAN.DLC[CAM]GC[CAM]YSVSSVLPGC[CAM]AEPWNHGK.+3y6.light	45.3
865.047131	455.236107	10	sp|P01876|IGHA1_HUMAN.DLC[CAM]GC[CAM]YSVSSVLPGC[CAM]AEPWNHGK.+3y4.light	45.3
865.047131	341.193179	10	sp|P01876|IGHA1_HUMAN.DLC[CAM]GC[CAM]YSVSSVLPGC[CAM]AEPWNHGK.+3y3.light	45.3
865.047131	229.118283	10	sp|P01876|IGHA1_HUMAN.DLC[CAM]GC[CAM]YSVSSVLPGC[CAM]AEPWNHGK.+3b2.light	45.3
865.047131	389.148932	10	sp|P01876|IGHA1_HUMAN.DLC[CAM]GC[CAM]YSVSSVLPGC[CAM]AEPWNHGK.+3b3.light	45.3
918.478522	1108.636085	10	sp|P01876|IGHA1_HUMAN.QEPSQGTTTFAVTSILR.+2y10.light	43.4
918.478522	1007.588407	10	sp|P01876|IGHA1_HUMAN.QEPSQGTTTFAVTSILR.+2y9.light	43.4
918.478522	759.472314	10	sp|P01876|IGHA1_HUMAN.QEPSQGTTTFAVTSILR.+2y7.light	43.4
918.478522	688.435201	10	sp|P01876|IGHA1_HUMAN.QEPSQGTTTFAVTSILR.+2y6.light	43.4
918.478522	589.366787	10	sp|P01876|IGHA1_HUMAN.QEPSQGTTTFAVTSILR.+2y5.light	43.4
918.478522	295.187031	10	sp|P01876|IGHA1_HUMAN.QEPSQGTTTFAVTSILR.+2y5+2.light	43.4
784.035102	911.446888	10	sp|P02652|APOA2_HUMAN.EPC[CAM]VESLVSQYFQTVTDYGK.+3y8.light	41.2
784.035102	783.38831	10	sp|P02652|APOA2_HUMAN.EPC[CAM]VESLVSQYFQTVTDYGK.+3y7.light	41.2
784.035102	583.272218	10	sp|P02652|APOA2_HUMAN.EPC[CAM]VESLVSQYFQTVTDYGK.+3y5.light	41.2
784.035102	367.197596	10	sp|P02652|APOA2_HUMAN.EPC[CAM]VESLVSQYFQTVTDYGK.+3y3.light	41.2
784.035102	815.360381	10	sp|P02652|APOA2_HUMAN.EPC[CAM]VESLVSQYFQTVTDYGK.+3b7.light	41.2
486.753464	788.414859	10	sp|P02652|APOA2_HUMAN.SPELQAEAK.+2y7.light	24.4
486.753464	659.372266	10	sp|P02652|APOA2_HUMAN.SPELQAEAK.+2y6.light	24.4
486.753464	546.288202	10	sp|P02652|APOA2_HUMAN.SPELQAEAK.+2y5.light	24.4
486.753464	218.149918	10	sp|P02652|APOA2_HUMAN.SPELQAEAK.+2y2.light	24.4
486.753464	314.134661	10	sp|P02652|APOA2_HUMAN.SPELQAEAK.+2b3.light	24.4
511.269281	791.441014	10	sp|P02760|AMBP_HUMAN.ETLLQDFR.+2y6.light	25.5
511.269281	678.35695	10	sp|P02760|AMBP_HUMAN.ETLLQDFR.+2y5.light	25.5
511.269281	565.272886	10	sp|P02760|AMBP_HUMAN.ETLLQDFR.+2y4.light	25.5
511.269281	437.214309	10	sp|P02760|AMBP_HUMAN.ETLLQDFR.+2y3.light	25.5
511.269281	322.187366	10	sp|P02760|AMBP_HUMAN.ETLLQDFR.+2y2.light	25.5
511.269281	231.097548	10	sp|P02760|AMBP_HUMAN.ETLLQDFR.+2b2.light	25.5
960.480208	1063.614622	10	sp|P02760|AMBP_HUMAN.GEC[CAM]VPGEQEPEPILIPR.+2y9.light	45.3
960.480208	934.572029	10	sp|P02760|AMBP_HUMAN.GEC[CAM]VPGEQEPEPILIPR.+2y8.light	45.3
960.480208	708.476672	10	sp|P02760|AMBP_HUMAN.GEC[CAM]VPGEQEPEPILIPR.+2y6.light	45.3
960.480208	272.171716	10	sp|P02760|AMBP_HUMAN.GEC[CAM]VPGEQEPEPILIPR.+2y2.light	45.3
960.480208	354.741974	10	sp|P02760|AMBP_HUMAN.GEC[CAM]VPGEQEPEPILIPR.+2y6+2.light	45.3
960.480208	347.101981	10	sp|P02760|AMBP_HUMAN.GEC[CAM]VPGEQEPEPILIPR.+2b3.light	45.3
584.989651	982.619647	10	sp|P02763|A1AG1_HUMAN.YVGGQEHFAHLLILR.+3y8.light	31.2
584.989651	835.551233	10	sp|P02763|A1AG1_HUMAN.YVGGQEHFAHLLILR.+3y7.light	31.2
584.989651	764.51412	10	sp|P02763|A1AG1_HUMAN.YVGGQEHFAHLLILR.+3y6.light	31.2
584.989651	627.455208	10	sp|P02763|A1AG1_HUMAN.YVGGQEHFAHLLILR.+3y5.light	31.2
584.989651	514.371144	10	sp|P02763|A1AG1_HUMAN.YVGGQEHFAHLLILR.+3y4.light	31.2
584.989651	263.139019	10	sp|P02763|A1AG1_HUMAN.YVGGQEHFAHLLILR.+3b2.light	31.2
570.289543	1052.525866	10	sp|P02763|A1AG1_HUMAN.NWGLSVYADKPETTK.+3y9.light	30.5
570.289543	575.303518	10	sp|P02763|A1AG1_HUMAN.NWGLSVYADKPETTK.+3y5.light	30.5
570.289543	704.869556	10	sp|P02763|A1AG1_HUMAN.NWGLSVYADKPETTK.+3y13+2.light	30.5
830.76651	1159.52007	10	sp|P02768|ALBU_HUMAN.ALVLIAFAQYLQQC[CAM]PFEDHVK.+3y9.light	43.5
830.76651	1031.461492	10	sp|P02768|ALBU_HUMAN.ALVLIAFAQYLQQC[CAM]PFEDHVK.+3y8.light	43.5
830.76651	871.430844	10	sp|P02768|ALBU_HUMAN.ALVLIAFAQYLQQC[CAM]PFEDHVK.+3y7.light	43.5
830.76651	383.24013	10	sp|P02768|ALBU_HUMAN.ALVLIAFAQYLQQC[CAM]PFEDHVK.+3y3.light	43.5
830.76651	284.196868	10	sp|P02768|ALBU_HUMAN.ALVLIAFAQYLQQC[CAM]PFEDHVK.+3b3.light	43.5
830.76651	397.280932	10	sp|P02768|ALBU_HUMAN.ALVLIAFAQYLQQC[CAM]PFEDHVK.+3b4.light	43.5
575.311146	937.462538	10	sp|P02768|ALBU_HUMAN.LVNEVTEFAK.+2y8.light	28.3
575.311146	823.41961	10	sp|P02768|ALBU_HUMAN.LVNEVTEFAK.+2y7.light	28.3
575.311146	694.377017	10	sp|P02768|ALBU_HUMAN.LVNEVTEFAK.+2y6.light	28.3
575.311146	595.308603	10	sp|P02768|ALBU_HUMAN.LVNEVTEFAK.+2y5.light	28.3
575.311146	365.218332	10	sp|P02768|ALBU_HUMAN.LVNEVTEFAK.+2y3.light	28.3
575.311146	213.159754	10	sp|P02768|ALBU_HUMAN.LVNEVTEFAK.+2b2.light	28.3
686.287019	1229.492535	10	sp|P02768|ALBU_HUMAN.AAFTEC[CAM]C[CAM]QAADK.+2y10.light	33.2
686.287019	1082.424121	10	sp|P02768|ALBU_HUMAN.AAFTEC[CAM]C[CAM]QAADK.+2y9.light	33.2
686.287019	981.376442	10	sp|P02768|ALBU_HUMAN.AAFTEC[CAM]C[CAM]QAADK.+2y8.light	33.2
686.287019	852.333849	10	sp|P02768|ALBU_HUMAN.AAFTEC[CAM]C[CAM]QAADK.+2y7.light	33.2
686.287019	692.3032	10	sp|P02768|ALBU_HUMAN.AAFTEC[CAM]C[CAM]QAADK.+2y6.light	33.2
686.287019	333.176861	10	sp|P02768|ALBU_HUMAN.AAFTEC[CAM]C[CAM]QAADK.+2y3.light	33.2
602.819669	1091.547999	10	sp|P02786|TFR1_HUMAN.LLNENSYVPR.+2y9.light	29.5
602.819669	978.463935	10	sp|P02786|TFR1_HUMAN.LLNENSYVPR.+2y8.light	29.5
602.819669	864.421007	10	sp|P02786|TFR1_HUMAN.LLNENSYVPR.+2y7.light	29.5
602.819669	735.378414	10	sp|P02786|TFR1_HUMAN.LLNENSYVPR.+2y6.light	29.5
602.819669	621.335487	10	sp|P02786|TFR1_HUMAN.LLNENSYVPR.+2y5.light	29.5
886.466895	1184.558229	10	sp|P02786|TFR1_HUMAN.LVYLVENPGGYVAYSK.+2y11.light	42
886.466895	941.472708	10	sp|P02786|TFR1_HUMAN.LVYLVENPGGYVAYSK.+2y9.light	42
886.466895	422.71361	10	sp|P02786|TFR1_HUMAN.LVYLVENPGGYVAYSK.+2y8+2.light	42
886.466895	376.223083	10	sp|P02786|TFR1_HUMAN.LVYLVENPGGYVAYSK.+2b3.light	42
886.466895	489.307147	10	sp|P02786|TFR1_HUMAN.LVYLVENPGGYVAYSK.+2b4.light	42
642.288202	934.441743	10	sp|P02787|TRFE_HUMAN.EGYYGYTGAFR.+2y8.light	31.3
642.288202	771.378414	10	sp|P02787|TRFE_HUMAN.EGYYGYTGAFR.+2y7.light	31.3
642.288202	714.35695	10	sp|P02787|TRFE_HUMAN.EGYYGYTGAFR.+2y6.light	31.3
642.288202	551.293622	10	sp|P02787|TRFE_HUMAN.EGYYGYTGAFR.+2y5.light	31.3
642.288202	450.245943	10	sp|P02787|TRFE_HUMAN.EGYYGYTGAFR.+2y4.light	31.3
642.288202	350.134661	10	sp|P02787|TRFE_HUMAN.EGYYGYTGAFR.+2b3.light	31.3
500.752932	837.43526	10	sp|P02787|TRFE_HUMAN.YLGEEYVK.+2y7.light	25
500.752932	724.351196	10	sp|P02787|TRFE_HUMAN.YLGEEYVK.+2y6.light	25
500.752932	538.287139	10	sp|P02787|TRFE_HUMAN.YLGEEYVK.+2y4.light	25
500.752932	409.244546	10	sp|P02787|TRFE_HUMAN.YLGEEYVK.+2y3.light	25
500.752932	246.181218	10	sp|P02787|TRFE_HUMAN.YLGEEYVK.+2y2.light	25
500.752932	277.154669	10	sp|P02787|TRFE_HUMAN.YLGEEYVK.+2b2.light	25
487.600052	625.294016	10	sp|P02788|TRFL_HUMAN.LRPVAAEVYGTER.+3y5.light	26.4
487.600052	462.230687	10	sp|P02788|TRFL_HUMAN.LRPVAAEVYGTER.+3y4.light	26.4
487.600052	608.387856	10	sp|P02788|TRFL_HUMAN.LRPVAAEVYGTER.+3b6.light	26.4
487.600052	737.43045	10	sp|P02788|TRFL_HUMAN.LRPVAAEVYGTER.+3b7.light	26.4
487.600052	836.498864	10	sp|P02788|TRFL_HUMAN.LRPVAAEVYGTER.+3b8.light	26.4
510.75908	777.425364	10	sp|P02788|TRFL_HUMAN.DGAGDVAFIR.+2y7.light	25.5
510.75908	720.403901	10	sp|P02788|TRFL_HUMAN.DGAGDVAFIR.+2y6.light	25.5
510.75908	605.376957	10	sp|P02788|TRFL_HUMAN.DGAGDVAFIR.+2y5.light	25.5
510.75908	506.308544	10	sp|P02788|TRFL_HUMAN.DGAGDVAFIR.+2y4.light	25.5
510.75908	435.27143	10	sp|P02788|TRFL_HUMAN.DGAGDVAFIR.+2y3.light	25.5
510.75908	244.092797	10	sp|P02788|TRFL_HUMAN.DGAGDVAFIR.+2b3.light	25.5
598.308937	920.483607	10	sp|P02788|TRFL_HUMAN.FQLFGSPSGQK.+2y9.light	29.3
598.308937	807.399543	10	sp|P02788|TRFL_HUMAN.FQLFGSPSGQK.+2y8.light	29.3
598.308937	660.33113	10	sp|P02788|TRFL_HUMAN.FQLFGSPSGQK.+2y7.light	29.3
598.308937	516.277637	10	sp|P02788|TRFL_HUMAN.FQLFGSPSGQK.+2y5.light	29.3
598.308937	276.134267	10	sp|P02788|TRFL_HUMAN.FQLFGSPSGQK.+2b2.light	29.3
610.806562	959.494506	10	sp|P02790|HEMO_HUMAN.NFPSPVDAAFR.+2y9.light	29.9
610.806562	862.441743	10	sp|P02790|HEMO_HUMAN.NFPSPVDAAFR.+2y8.light	29.9
610.806562	775.409714	10	sp|P02790|HEMO_HUMAN.NFPSPVDAAFR.+2y7.light	29.9
610.806562	579.288536	10	sp|P02790|HEMO_HUMAN.NFPSPVDAAFR.+2y5.light	29.9
610.806562	464.261593	10	sp|P02790|HEMO_HUMAN.NFPSPVDAAFR.+2y4.light	29.9
610.806562	262.118617	10	sp|P02790|HEMO_HUMAN.NFPSPVDAAFR.+2b2.light	29.9
748.342986	1169.552038	10	sp|P02790|HEMO_HUMAN.YYC[CAM]FQGNQFLR.+2y9.light	35.9
748.342986	1009.52139	10	sp|P02790|HEMO_HUMAN.YYC[CAM]FQGNQFLR.+2y8.light	35.9
748.342986	862.452976	10	sp|P02790|HEMO_HUMAN.YYC[CAM]FQGNQFLR.+2y7.light	35.9
748.342986	734.394398	10	sp|P02790|HEMO_HUMAN.YYC[CAM]FQGNQFLR.+2y6.light	35.9
748.342986	327.133933	10	sp|P02790|HEMO_HUMAN.YYC[CAM]FQGNQFLR.+2b2.light	35.9
748.342986	487.164582	10	sp|P02790|HEMO_HUMAN.YYC[CAM]FQGNQFLR.+2b3.light	35.9
833.416317	1180.541533	10	sp|P02790|HEMO_HUMAN.EVGTPHGIILDSVDAAFIC[CAM]PGSSR.+3y11.light	43.7
833.416317	994.477476	10	sp|P02790|HEMO_HUMAN.EVGTPHGIILDSVDAAFIC[CAM]PGSSR.+3y9.light	43.7
833.416317	923.440363	10	sp|P02790|HEMO_HUMAN.EVGTPHGIILDSVDAAFIC[CAM]PGSSR.+3y8.light	43.7
833.416317	776.371949	10	sp|P02790|HEMO_HUMAN.EVGTPHGIILDSVDAAFIC[CAM]PGSSR.+3y7.light	43.7
833.416317	663.287885	10	sp|P02790|HEMO_HUMAN.EVGTPHGIILDSVDAAFIC[CAM]PGSSR.+3y6.light	43.7
833.416317	503.257236	10	sp|P02790|HEMO_HUMAN.EVGTPHGIILDSVDAAFIC[CAM]PGSSR.+3y5.light	43.7
730.36243	1112.533077	10	sp|P03952|KLKB1_HUMAN.IAYGTQGSSGYSLR.+2y11.light	35.1
730.36243	1055.511613	10	sp|P03952|KLKB1_HUMAN.IAYGTQGSSGYSLR.+2y10.light	35.1
730.36243	954.463935	10	sp|P03952|KLKB1_HUMAN.IAYGTQGSSGYSLR.+2y9.light	35.1
730.36243	826.405357	10	sp|P03952|KLKB1_HUMAN.IAYGTQGSSGYSLR.+2y8.light	35.1
730.36243	769.383893	10	sp|P03952|KLKB1_HUMAN.IAYGTQGSSGYSLR.+2y7.light	35.1
730.36243	682.351865	10	sp|P03952|KLKB1_HUMAN.IAYGTQGSSGYSLR.+2y6.light	35.1
567.055109	1045.542519	10	sp|P00722|BGAL_ECOLI.DVSLLHKPTTQISDFHVATR.+4y9.light	30.4
567.055109	932.458455	10	sp|P00722|BGAL_ECOLI.DVSLLHKPTTQISDFHVATR.+4y8.light	30.4
567.055109	730.399484	10	sp|P00722|BGAL_ECOLI.DVSLLHKPTTQISDFHVATR.+4y6.light	30.4
567.055109	446.272158	10	sp|P00722|BGAL_ECOLI.DVSLLHKPTTQISDFHVATR.+4y4.light	30.4
567.055109	347.203744	10	sp|P00722|BGAL_ECOLI.DVSLLHKPTTQISDFHVATR.+4y3.light	30.4
567.055109	215.102633	10	sp|P00722|BGAL_ECOLI.DVSLLHKPTTQISDFHVATR.+4b2.light	30.4
681.364244	1062.557835	10	sp|P00722|BGAL_ECOLI.LWSAEIPNLYR.+2y9.light	33
681.364244	975.525807	10	sp|P00722|BGAL_ECOLI.LWSAEIPNLYR.+2y8.light	33
681.364244	904.488693	10	sp|P00722|BGAL_ECOLI.LWSAEIPNLYR.+2y7.light	33
681.364244	775.4461	10	sp|P00722|BGAL_ECOLI.LWSAEIPNLYR.+2y6.light	33
681.364244	662.362036	10	sp|P00722|BGAL_ECOLI.LWSAEIPNLYR.+2y5.light	33
681.364244	300.170653	10	sp|P00722|BGAL_ECOLI.LWSAEIPNLYR.+2b2.light	33
671.337892	998.530558	10	sp|P00722|BGAL_ECOLI.VDEDQPFPAVPK.+2y9.light	32.5
671.337892	755.445037	10	sp|P00722|BGAL_ECOLI.VDEDQPFPAVPK.+2y7.light	32.5
671.337892	511.323859	10	sp|P00722|BGAL_ECOLI.VDEDQPFPAVPK.+2y5.light	32.5
671.337892	244.165568	10	sp|P00722|BGAL_ECOLI.VDEDQPFPAVPK.+2y2.light	32.5
671.337892	215.102633	10	sp|P00722|BGAL_ECOLI.VDEDQPFPAVPK.+2b2.light	32.5
671.337892	587.230747	10	sp|P00722|BGAL_ECOLI.VDEDQPFPAVPK.+2b5.light	32.5
729.365169	1176.549121	10	sp|P00722|BGAL_ECOLI.APLDNDIGVSEATR.+2y11.light	35.1
729.365169	1061.522178	10	sp|P00722|BGAL_ECOLI.APLDNDIGVSEATR.+2y10.light	35.1
729.365169	947.47925	10	sp|P00722|BGAL_ECOLI.APLDNDIGVSEATR.+2y9.light	35.1
729.365169	832.452307	10	sp|P00722|BGAL_ECOLI.APLDNDIGVSEATR.+2y8.light	35.1
729.365169	719.368243	10	sp|P00722|BGAL_ECOLI.APLDNDIGVSEATR.+2y7.light	35.1
729.365169	563.278366	10	sp|P00722|BGAL_ECOLI.APLDNDIGVSEATR.+2y5.light	35.1
879.433918	1245.585841	10	sp|P00722|BGAL_ECOLI.VNWLGLGPQENYPDR.+2y11.light	41.7
879.433918	1075.480313	10	sp|P00722|BGAL_ECOLI.VNWLGLGPQENYPDR.+2y9.light	41.7
879.433918	1018.458849	10	sp|P00722|BGAL_ECOLI.VNWLGLGPQENYPDR.+2y8.light	41.7
879.433918	387.198659	10	sp|P00722|BGAL_ECOLI.VNWLGLGPQENYPDR.+2y3.light	41.7
879.433918	214.118617	10	sp|P00722|BGAL_ECOLI.VNWLGLGPQENYPDR.+2b2.light	41.7
879.433918	400.19793	10	sp|P00722|BGAL_ECOLI.VNWLGLGPQENYPDR.+2b3.light	41.7
582.318971	1050.546602	10	sp|P02769|ALBU_BOVIN.LVNELTEFAK.+2y9.light	28.6
582.318971	951.478188	10	sp|P02769|ALBU_BOVIN.LVNELTEFAK.+2y8.light	28.6
582.318971	837.43526	10	sp|P02769|ALBU_BOVIN.LVNELTEFAK.+2y7.light	28.6
582.318971	708.392667	10	sp|P02769|ALBU_BOVIN.LVNELTEFAK.+2y6.light	28.6
582.318971	595.308603	10	sp|P02769|ALBU_BOVIN.LVNELTEFAK.+2y5.light	28.6
582.318971	213.159754	10	sp|P02769|ALBU_BOVIN.LVNELTEFAK.+2b2.light	28.6
740.401358	1180.647319	10	sp|P02769|ALBU_BOVIN.LGEYGFQNALIVR.+2y10.light	35.6
740.401358	1017.58399	10	sp|P02769|ALBU_BOVIN.LGEYGFQNALIVR.+2y9.light	35.6
740.401358	960.562526	10	sp|P02769|ALBU_BOVIN.LGEYGFQNALIVR.+2y8.light	35.6
740.401358	813.494113	10	sp|P02769|ALBU_BOVIN.LGEYGFQNALIVR.+2y7.light	35.6
740.401358	685.435535	10	sp|P02769|ALBU_BOVIN.LGEYGFQNALIVR.+2y6.light	35.6
740.401358	300.155397	10	sp|P02769|ALBU_BOVIN.LGEYGFQNALIVR.+2b3.light	35.6
