## Supplementary material for "Proteomics study of colorectal cancer and adenomatous polyps identifies TFR1, SAHH, and HV307 as potential biomarkers for screening": TableS10.Functional enrichment analysis of 409 SDEPs.xlsx

### Sheet: GO
ONTOLOGY	ID	Description	setSize	enrichmentScore	NES	pvalue	p.adjust	qvalues	rank	leading_edge	core_enrichment
GO:0044422	CC	GO:0044422	organelle part	280	0.284746	2.05535	0.00139082	0.035705	0.0297948	171	tags=49%, list=42%, signal=90%	Q92733/Q8NAN2/Q14766/P20160/P24158/P05164/P16949/P25815/P08246/P59665/Q8IYS0/P27658/Q8WW12/P02788/P80511/Q6UX06/Q8TEX9/P80188/Q14566/Q8IU81/Q96P70/Q9UK76/P14780/Q9NRX1/P62854/Q5NDL2/Q9BY77/Q5SY16/P42677/Q96GM8/Q99715/Q9H0S4/Q9Y3E7/Q9GZL7/P33991/P0DN76/O14715/P46087/P28749/Q92979/P33993/Q8WWI1/Q9H1E3/Q9NYF8/O75607/Q8IVL1/Q9UQ35/Q15654/P13995/Q01780/Q96HR9/P13498/P26583/Q9Y314/Q9BQG0/Q14657/Q9Y5A9/…
GO:0044446	CC	GO:0044446	intracellular organelle part	274	0.308089	2.22781	0.00141643	0.035705	0.0297948	171	tags=50%, list=42%, signal=88%	Q92733/Q8NAN2/Q14766/P20160/P24158/P05164/P16949/P25815/P08246/P59665/Q8IYS0/P27658/Q8WW12/P02788/P80511/Q6UX06/Q8TEX9/P80188/Q14566/Q8IU81/Q96P70/Q9UK76/P14780/Q9NRX1/P62854/Q5NDL2/Q9BY77/Q5SY16/P42677/Q96GM8/Q99715/Q9H0S4/Q9Y3E7/Q9GZL7/P33991/P0DN76/O14715/P46087/P28749/Q92979/P33993/Q8WWI1/Q9H1E3/Q9NYF8/O75607/Q8IVL1/Q9UQ35/Q15654/P13995/Q01780/Q96HR9/P13498/P26583/Q9Y314/Q9BQG0/Q14657/Q9Y5A9/…
GO:0043231	CC	GO:0043231	intracellular membrane-bounded organelle	287	0.279755	1.99493	0.0014245	0.035705	0.0297948	128	tags=37%, list=31%, signal=85%	Q92733/Q8NAN2/Q14766/P20160/P24158/P05164/P25815/P08246/P59665/Q8IYS0/P27658/Q8WW12/P02788/P80511/Q6UX06/Q8TEX9/Q14566/Q8IU81/Q96P70/Q9UK76/Q9H910/Q9NRX1/P62854/Q5NDL2/Q9BY77/Q5SY16/P42677/Q96GM8/Q99715/Q9H0S4/Q9GZL7/P33991/P0DN76/O14715/P46087/P28749/Q92979/P33993/Q8WWI1/Q9H1E3/Q9NYF8/O75607/Q8IVL1/Q9UQ35/Q15654/P13995/Q9NZL4/Q460N5/Q01780/Q96HR9/P13498/P26583/Q9Y314/P47902/Q9BQG0/Q14657/Q9Y5A9/…
GO:0043229	CC	GO:0043229	intracellular organelle	331	0.315332	2.09883	0.0014556	0.035705	0.0297948	129	tags=36%, list=32%, signal=129%	Q92733/Q8NAN2/Q14766/P20160/P24158/P05164/P16949/P25815/P08246/P59665/Q8IYS0/P27658/Q8WW12/P02788/P80511/Q6UX06/Q8TEX9/P80188/Q14566/Q8IU81/Q96P70/Q9UK76/P14780/Q9H910/Q9NRX1/P62854/Q5NDL2/Q9BY77/Q5SY16/P42677/Q96GM8/Q99715/Q9H0S4/Q9Y3E7/Q9GZL7/P33991/P0DN76/O14715/P46087/Q9UN86/P28749/Q92979/P33993/Q8WWI1/Q9H1E3/Q9NYF8/O75607/Q8IVL1/Q9UQ35/Q15654/P13995/Q9NZL4/Q460N5/Q01780/Q96HR9/P13498/P26583/…
GO:0005634	CC	GO:0005634	nucleus	206	0.294915	2.1702	0.00146843	0.035705	0.0297948	264	tags=80%, list=65%, signal=57%	Q92733/P05164/P25815/Q8WW12/P02788/P80511/Q8TEX9/Q14566/Q8IU81/Q96P70/Q9UK76/Q9H910/Q9NRX1/P62854/Q9BY77/Q5SY16/P42677/Q96GM8/Q9H0S4/Q9GZL7/P33991/P0DN76/O14715/P46087/P28749/Q92979/P33993/Q8WWI1/Q9H1E3/Q9NYF8/O75607/Q8IVL1/Q9UQ35/Q15654/Q460N5/Q01780/Q96HR9/P13498/P26583/Q9Y314/P47902/Q9BQG0/Q14657/Q9Y5A9/Q13541/P43490/Q7Z5L9/Q6FI81/Q15024/Q9H7S9/Q7Z2E3/Q12788/P51114/O95361/P61289/P55060/Q96RK0/…
GO:0031974	CC	GO:0031974	membrane-enclosed lumen	196	0.310692	2.27866	0.00147059	0.035705	0.0297948	102	tags=35%, list=25%, signal=51%	Q92733/Q14766/P20160/P24158/P05164/P25815/P08246/P59665/P27658/Q8WW12/P02788/P80511/Q6UX06/Q8TEX9/P80188/Q14566/Q8IU81/Q9UK76/P14780/Q9NRX1/P62854/Q5NDL2/Q9BY77/Q5SY16/P42677/Q96GM8/Q99715/Q9H0S4/Q9GZL7/P33991/P0DN76/P46087/P28749/Q92979/P33993/Q9H1E3/Q9NYF8/O75607/Q8IVL1/Q9UQ35/P13995/Q01780/P26583/Q9BQG0/Q14657/P43490/Q7Z5L9/Q13442/Q6FI81/Q15024/P50454/Q9H7S9/P61626/Q7Z2E3/Q12788/P51114/O95361/…
GO:0043233	CC	GO:0043233	organelle lumen	196	0.310692	2.27866	0.00147059	0.035705	0.0297948	102	tags=35%, list=25%, signal=51%	Q92733/Q14766/P20160/P24158/P05164/P25815/P08246/P59665/P27658/Q8WW12/P02788/P80511/Q6UX06/Q8TEX9/P80188/Q14566/Q8IU81/Q9UK76/P14780/Q9NRX1/P62854/Q5NDL2/Q9BY77/Q5SY16/P42677/Q96GM8/Q99715/Q9H0S4/Q9GZL7/P33991/P0DN76/P46087/P28749/Q92979/P33993/Q9H1E3/Q9NYF8/O75607/Q8IVL1/Q9UQ35/P13995/Q01780/P26583/Q9BQG0/Q14657/P43490/Q7Z5L9/Q13442/Q6FI81/Q15024/P50454/Q9H7S9/P61626/Q7Z2E3/Q12788/P51114/O95361/…
GO:0070013	CC	GO:0070013	intracellular organelle lumen	196	0.310692	2.27866	0.00147059	0.035705	0.0297948	102	tags=35%, list=25%, signal=51%	Q92733/Q14766/P20160/P24158/P05164/P25815/P08246/P59665/P27658/Q8WW12/P02788/P80511/Q6UX06/Q8TEX9/P80188/Q14566/Q8IU81/Q9UK76/P14780/Q9NRX1/P62854/Q5NDL2/Q9BY77/Q5SY16/P42677/Q96GM8/Q99715/Q9H0S4/Q9GZL7/P33991/P0DN76/P46087/P28749/Q92979/P33993/Q9H1E3/Q9NYF8/O75607/Q8IVL1/Q9UQ35/P13995/Q01780/P26583/Q9BQG0/Q14657/P43490/Q7Z5L9/Q13442/Q6FI81/Q15024/P50454/Q9H7S9/P61626/Q7Z2E3/Q12788/P51114/O95361/…
GO:0044260	BP	GO:0044260	cellular macromolecule metabolic process	191	0.253119	1.83792	0.00147275	0.035705	0.0297948	189	tags=58%, list=46%, signal=58%	Q14766/P20160/P08246/Q8WW12/P02788/P80511/Q14566/Q8IU81/Q9Y2S6/P14780/P62854/Q5NDL2/Q9BY77/P36952/P42677/P33991/P46087/Q9UN86/Q9BTE7/P28749/Q92979/P33993/Q8WWI1/Q9H1E3/Q9NYF8/O75607/Q9NZL4/Q460N5/Q01780/P26583/Q9Y314/P47902/Q9BQG0/Q14657/Q9Y5A9/Q13541/P43490/Q7Z5L9/Q6P3W7/Q15024/Q9BQ61/P50454/Q9H7S9/P61626/Q7Z2E3/P51114/O95361/P61289/Q96RK0/P62328/Q9BVP2/P82979/Q9Y248/P49736/P51946/Q15061/P67809/…
GO:0097159	MF	GO:0097159	organic cyclic compound binding	188	0.299712	2.17021	0.00147493	0.035705	0.0297948	282	tags=86%, list=69%, signal=50%	P05164/Q8IYS0/P02788/P80188/Q14566/Q8IU81/Q9NRX1/P62854/Q9BY77/Q5SY16/P42677/Q96GM8/Q9H0S4/Q9BVQ7/P33991/P0DN76/P46087/Q9UN86/P28749/Q92979/P33993/Q9H1E3/Q9NYF8/O75607/Q8IVL1/Q9UQ35/Q15654/Q9NZL4/Q01780/P13498/P26583/Q9Y314/P47902/Q9BQG0/Q9Y5A9/Q7Z5L9/Q13442/Q6P3W7/Q15024/Q9BQ61/P50454/Q9H7S9/Q7Z2E3/Q12788/P51114/O95361/Q96RK0/P62328/Q9BVP2/P82979/P49736/P41218/Q15061/Q5VTL8/Q5T6F2/P67809/Q7Z739/…
GO:1901363	MF	GO:1901363	heterocyclic compound binding	185	0.307699	2.21692	0.00148588	0.035705	0.0297948	282	tags=87%, list=69%, signal=49%	P05164/P02788/P80188/Q14566/Q8IU81/Q9NRX1/P62854/Q9BY77/Q5SY16/P42677/Q96GM8/Q9H0S4/Q9BVQ7/P33991/P0DN76/P46087/Q9UN86/P28749/Q92979/P33993/Q9H1E3/Q9NYF8/O75607/Q8IVL1/Q9UQ35/Q15654/Q9NZL4/Q01780/P13498/P26583/Q9Y314/P47902/Q9BQG0/Q9Y5A9/Q7Z5L9/Q13442/Q6P3W7/Q15024/Q9BQ61/P50454/Q9H7S9/Q7Z2E3/Q12788/P51114/O95361/Q96RK0/P62328/Q9BVP2/P82979/P49736/P41218/Q15061/Q5VTL8/Q5T6F2/P67809/Q7Z739/Q6Y7W6/…
GO:0003676	MF	GO:0003676	nucleic acid binding	141	0.366118	2.55481	0.0014881	0.035705	0.0297948	238	tags=81%, list=58%, signal=52%	P02788/Q14566/Q8IU81/Q9NRX1/P62854/Q9BY77/Q5SY16/P42677/Q96GM8/Q9H0S4/P33991/P0DN76/P46087/Q9UN86/P28749/Q92979/P33993/Q9H1E3/Q9NYF8/O75607/Q9UQ35/Q15654/Q01780/P26583/Q9Y314/P47902/Q9BQG0/Q9Y5A9/Q7Z5L9/Q13442/Q15024/Q9BQ61/P50454/Q9H7S9/Q7Z2E3/Q12788/P51114/O95361/Q96RK0/P62328/Q9BVP2/P82979/P49736/P41218/Q15061/Q5VTL8/Q5T6F2/P67809/Q7Z739/Q6Y7W6/Q9Y3Y2/Q86UE4/O15427/Q9HAV4/Q969G3/P31483/Q92667/…
GO:0031981	CC	GO:0031981	nuclear lumen	141	0.31681	2.21073	0.0014881	0.035705	0.0297948	244	tags=79%, list=60%, signal=49%	Q92733/P25815/Q8WW12/Q8TEX9/Q14566/Q8IU81/Q9UK76/Q9NRX1/P62854/Q9BY77/Q5SY16/P42677/Q96GM8/Q9H0S4/Q9GZL7/P33991/P0DN76/P46087/P28749/Q92979/P33993/Q9H1E3/Q9NYF8/O75607/Q8IVL1/Q9UQ35/Q01780/P26583/Q9BQG0/Q14657/P43490/Q7Z5L9/Q6FI81/Q15024/Q9H7S9/Q7Z2E3/Q12788/P51114/O95361/P61289/P55060/Q96RK0/Q9BVP2/P82979/Q9Y248/P49736/P41218/P51946/Q15061/P67809/Q9Y3Y2/Q86UE4/Q9HAV4/Q969G3/Q13042/P31483/Q9NWH9/…
GO:0034641	BP	GO:0034641	cellular nitrogen compound metabolic process	175	0.250985	1.80186	0.00149031	0.035705	0.0297948	244	tags=73%, list=60%, signal=52%	Q92733/P08246/P02788/P80511/Q14566/Q8IU81/Q9Y2S6/P62854/Q9BY77/Q5SY16/P42677/Q96GM8/Q9H0S4/Q9GZL7/P33991/P0DN76/P46087/Q9UN86/P28749/Q92979/P33993/Q8WWI1/Q9H1E3/Q9NYF8/O75607/Q9UQ35/P13995/Q01780/P26583/P47902/Q9BQG0/Q14657/Q9Y5A9/Q13541/P43490/Q7Z5L9/Q15024/Q9BQ61/Q9H7S9/Q7Z2E3/Q12788/P51114/O95361/P61289/Q96RK0/P62328/Q9BVP2/P82979/Q9Y248/P49736/P51946/Q15061/Q5VTL8/P67809/Q6YHU6/Q7Z739/Q6Y7W6/…
GO:0005622	CC	GO:0005622	intracellular	357	0.3669	2.25194	0.00149254	0.035705	0.0297948	268	tags=70%, list=66%, signal=191%	Q92733/Q8NAN2/Q14766/P20160/P24158/P05164/P16949/P25815/P08246/P59665/Q8IYS0/P27658/Q8WW12/P02788/P80511/Q6UX06/Q8TEX9/P80188/Q14566/Q8IU81/Q96P70/Q9UK76/Q06141/P14780/Q9H910/Q9NRX1/P62854/Q9UKY7/Q5NDL2/Q9BY77/Q5SY16/P36952/P42677/Q96GM8/Q99715/Q9H0S4/Q9Y3E7/Q9GZL7/Q9BVQ7/P33991/P0DN76/O14715/P46087/Q9UN86/Q9BTE7/P28749/Q92979/P33993/Q8WWI1/Q9H1E3/Q9NYF8/O75607/Q8IVL1/Q9UQ35/Q15654/P13995/Q9NZL4/…
GO:0044424	CC	GO:0044424	intracellular part	357	0.3669	2.25194	0.00149254	0.035705	0.0297948	268	tags=70%, list=66%, signal=191%	Q92733/Q8NAN2/Q14766/P20160/P24158/P05164/P16949/P25815/P08246/P59665/Q8IYS0/P27658/Q8WW12/P02788/P80511/Q6UX06/Q8TEX9/P80188/Q14566/Q8IU81/Q96P70/Q9UK76/Q06141/P14780/Q9H910/Q9NRX1/P62854/Q9UKY7/Q5NDL2/Q9BY77/Q5SY16/P36952/P42677/Q96GM8/Q99715/Q9H0S4/Q9Y3E7/Q9GZL7/Q9BVQ7/P33991/P0DN76/O14715/P46087/Q9UN86/Q9BTE7/P28749/Q92979/P33993/Q8WWI1/Q9H1E3/Q9NYF8/O75607/Q8IVL1/Q9UQ35/Q15654/P13995/Q9NZL4/…
GO:1901360	BP	GO:1901360	organic cyclic compound metabolic process	171	0.25294	1.80446	0.00149477	0.035705	0.0297948	149	tags=46%, list=36%, signal=50%	Q92733/P08246/P02788/P80511/Q14566/Q8IU81/P62854/Q9BY77/Q5SY16/P42677/Q96GM8/Q9H0S4/Q9GZL7/P33991/P0DN76/P46087/Q9UN86/P28749/Q92979/P33993/Q8WWI1/Q9H1E3/Q9NYF8/O75607/Q9UQ35/P13995/Q01780/P26583/P47902/Q9BQG0/Q14657/Q9Y5A9/P43490/Q7Z5L9/Q15024/Q9BQ61/Q9H7S9/Q7Z2E3/Q12788/P51114/O95361/P61289/Q96RK0/P62328/Q9BVP2/P82979/Q9Y248/P49736/P32322/P51946/Q15061/Q5VTL8/P67809/Q6YHU6/Q7Z739/Q6Y7W6/Q9Y3Y2/…
GO:0090304	BP	GO:0090304	nucleic acid metabolic process	147	0.306057	2.131	0.0015083	0.035705	0.0297948	167	tags=55%, list=41%, signal=51%	Q92733/P08246/P02788/P80511/Q14566/Q8IU81/P62854/Q9BY77/Q5SY16/P42677/Q96GM8/Q9H0S4/Q9GZL7/P33991/P0DN76/P46087/Q9UN86/P28749/Q92979/P33993/Q8WWI1/Q9H1E3/Q9NYF8/O75607/Q9UQ35/Q01780/P26583/P47902/Q9BQG0/Q14657/Q9Y5A9/P43490/Q7Z5L9/Q15024/Q9BQ61/Q9H7S9/Q7Z2E3/Q12788/P51114/O95361/P61289/Q96RK0/P62328/Q9BVP2/P82979/Q9Y248/P49736/P51946/Q15061/Q5VTL8/P67809/Q6YHU6/Q7Z739/Q6Y7W6/Q9Y3Y2/Q86UE4/Q9HAV4/…
GO:0006139	BP	GO:0006139	nucleobase-containing compound metabolic process	155	0.293131	2.05699	0.00152207	0.035705	0.0297948	175	tags=56%, list=43%, signal=52%	Q92733/P08246/P02788/P80511/Q14566/Q8IU81/P62854/Q9BY77/Q5SY16/P42677/Q96GM8/Q9H0S4/Q9GZL7/P33991/P0DN76/P46087/Q9UN86/P28749/Q92979/P33993/Q8WWI1/Q9H1E3/Q9NYF8/O75607/Q9UQ35/Q01780/P26583/P47902/Q9BQG0/Q14657/Q9Y5A9/P43490/Q7Z5L9/Q15024/Q9BQ61/Q9H7S9/Q7Z2E3/Q12788/P51114/O95361/P61289/Q96RK0/P62328/Q9BVP2/P82979/Q9Y248/P49736/P51946/Q15061/Q5VTL8/P67809/Q6YHU6/Q7Z739/Q6Y7W6/Q9Y3Y2/Q86UE4/Q9HAV4/…
GO:0044428	CC	GO:0044428	nuclear part	155	0.317743	2.22971	0.00152207	0.035705	0.0297948	268	tags=86%, list=66%, signal=48%	Q92733/P25815/Q8WW12/Q8TEX9/Q14566/Q8IU81/Q96P70/Q9UK76/Q9NRX1/P62854/Q9BY77/Q5SY16/P42677/Q96GM8/Q9H0S4/Q9GZL7/P33991/P0DN76/O14715/P46087/P28749/Q92979/P33993/Q8WWI1/Q9H1E3/Q9NYF8/O75607/Q8IVL1/Q9UQ35/Q01780/P26583/Q9BQG0/Q14657/P43490/Q7Z5L9/Q6FI81/Q15024/Q9H7S9/Q7Z2E3/Q12788/P51114/O95361/P61289/P55060/Q96RK0/Q9BVP2/P82979/Q9Y248/P49736/P41218/P51946/Q15061/Q5VTL8/P67809/Q9Y3Y2/Q86UE4/O15427/…
GO:0006725	BP	GO:0006725	cellular aromatic compound metabolic process	164	0.27214	1.92456	0.00152439	0.035705	0.0297948	177	tags=55%, list=43%, signal=52%	Q92733/P08246/P02788/P80511/Q14566/Q8IU81/P62854/Q9BY77/Q5SY16/P42677/Q96GM8/Q9H0S4/Q9GZL7/P33991/P0DN76/P46087/Q9UN86/P28749/Q92979/P33993/Q8WWI1/Q9H1E3/Q9NYF8/O75607/Q9UQ35/P13995/Q01780/P26583/P47902/Q9BQG0/Q14657/Q9Y5A9/P43490/Q7Z5L9/Q15024/Q9BQ61/Q9H7S9/Q7Z2E3/Q12788/P51114/O95361/P61289/Q96RK0/P62328/Q9BVP2/P82979/Q9Y248/P49736/P51946/Q15061/Q5VTL8/P67809/Q6YHU6/Q7Z739/Q6Y7W6/Q9Y3Y2/Q86UE4/…
GO:0046483	BP	GO:0046483	heterocycle metabolic process	162	0.290767	2.05168	0.00153374	0.035705	0.0297948	177	tags=56%, list=43%, signal=53%	Q92733/P08246/P02788/P80511/Q14566/Q8IU81/P62854/Q9BY77/Q5SY16/P42677/Q96GM8/Q9H0S4/Q9GZL7/P33991/P0DN76/P46087/Q9UN86/P28749/Q92979/P33993/Q8WWI1/Q9H1E3/Q9NYF8/O75607/Q9UQ35/P13995/Q01780/P26583/P47902/Q9BQG0/Q14657/Q9Y5A9/P43490/Q7Z5L9/Q15024/Q9BQ61/Q9H7S9/Q7Z2E3/Q12788/P51114/O95361/P61289/Q96RK0/P62328/Q9BVP2/P82979/Q9Y248/P49736/P32322/P51946/Q15061/Q5VTL8/P67809/Q6YHU6/Q7Z739/Q6Y7W6/Q9Y3Y2/…
GO:0010467	BP	GO:0010467	gene expression	156	0.26924	1.88275	0.0015361	0.035705	0.0297948	237	tags=73%, list=58%, signal=50%	Q92733/P20160/P08246/P02788/P80511/P80188/Q8IU81/Q9Y2S6/P62854/Q9BY77/Q5SY16/P42677/Q96GM8/Q9H0S4/Q9GZL7/P0DN76/P46087/Q9UN86/P28749/Q92979/Q8WWI1/Q9H1E3/Q9NYF8/O75607/Q9UQ35/Q460N5/Q01780/P26583/P47902/Q9BQG0/Q14657/Q9Y5A9/Q13541/P43490/Q7Z5L9/Q15024/P50454/Q9H7S9/Q12788/P51114/O95361/P61289/Q96RK0/P62328/Q9BVP2/P82979/P51946/Q15061/Q5VTL8/P67809/Q6YHU6/Q7Z739/Q6Y7W6/Q9Y3Y2/Q86UE4/Q9HAV4/P61599/…
GO:0016070	BP	GO:0016070	RNA metabolic process	130	0.292469	1.97545	0.00154083	0.035705	0.0297948	167	tags=55%, list=41%, signal=47%	Q92733/P08246/P02788/P80511/Q8IU81/P62854/Q9BY77/Q5SY16/P42677/Q96GM8/Q9H0S4/Q9GZL7/P0DN76/P46087/Q9UN86/P28749/Q92979/Q8WWI1/Q9H1E3/Q9NYF8/O75607/Q9UQ35/Q01780/P26583/P47902/Q9BQG0/Q14657/Q9Y5A9/P43490/Q7Z5L9/Q15024/Q9BQ61/Q9H7S9/Q12788/P51114/O95361/P61289/Q96RK0/P62328/Q9BVP2/P82979/P51946/Q15061/Q5VTL8/P67809/Q6YHU6/Q7Z739/Q6Y7W6/Q9Y3Y2/Q86UE4/Q9HAV4/Q969G3/P31483/Q9NWH9/Q9NP77/Q13428/Q13263/…
GO:0005654	CC	GO:0005654	nucleoplasm	125	0.305745	2.047	0.0015456	0.035705	0.0297948	244	tags=80%, list=60%, signal=46%	Q92733/P25815/Q8WW12/Q14566/Q8IU81/Q9NRX1/P62854/Q9BY77/Q5SY16/P42677/Q96GM8/Q9H0S4/Q9GZL7/P33991/P0DN76/P46087/P28749/Q92979/P33993/Q9NYF8/O75607/Q8IVL1/Q9UQ35/Q01780/P26583/Q9BQG0/Q14657/P43490/Q7Z5L9/Q6FI81/Q15024/Q7Z2E3/Q12788/O95361/P61289/P55060/Q96RK0/Q9BVP2/P82979/Q9Y248/P49736/P41218/P51946/Q15061/P67809/Q9Y3Y2/Q86UE4/Q9HAV4/Q969G3/Q13042/P31483/Q9NWH9/P33992/Q29RF7/Q9NP77/Q15054/Q13263/…
GO:0003723	MF	GO:0003723	RNA binding	110	0.332963	2.18793	0.00157978	0.035705	0.0297948	237	tags=81%, list=58%, signal=47%	Q9NRX1/P62854/Q9BY77/Q5SY16/P42677/Q96GM8/Q9H0S4/P0DN76/P46087/Q9UN86/Q92979/Q9H1E3/Q9NYF8/O75607/Q9UQ35/Q15654/Q01780/P26583/Q9Y314/Q9BQG0/Q9Y5A9/Q13442/Q15024/Q9BQ61/P50454/Q7Z2E3/Q12788/P51114/P62328/Q9BVP2/P82979/Q15061/Q5VTL8/Q5T6F2/P67809/Q7Z739/Q6Y7W6/Q9Y3Y2/Q86UE4/O15427/Q9HAV4/Q969G3/P31483/Q92667/Q9NWH9/P49792/O14562/Q13428/Q13263/P49750/O43432/P27816/Q96I24/Q9Y2W1/Q86U38/Q6P5R6/Q9NUL3/…
GO:0006396	BP	GO:0006396	RNA processing	58	0.369858	2.09097	0.00168634	0.035705	0.0297948	266	tags=97%, list=65%, signal=39%	Q92733/P62854/Q9BY77/Q5SY16/P42677/Q96GM8/Q9H0S4/Q9GZL7/P0DN76/P46087/Q92979/O75607/Q9UQ35/Q01780/Q14657/Q15024/Q12788/P82979/P51946/Q15061/Q5VTL8/P67809/Q6YHU6/Q9Y3Y2/P31483/Q9NWH9/Q9NP77/Q9UBB9/Q96ST2/Q9Y2W1/Q32P41/Q14978/O43290/P55265/Q9BV38/Q06265/O95758/P52272/Q9NPD3/O75554/Q8NEJ9/Q92945/Q8NAV1/Q13123/Q12996/Q13247/Q9BUQ8/P98179/O75940/Q53F19/P38432/Q9NR56/Q15424/O95400/O75152/Q00613
GO:0002263	BP	GO:0002263	cell activation involved in immune response	26	0.543397	2.409	0.00180505	0.035705	0.0297948	25	tags=42%, list=6%, signal=42%	P20160/P24158/P05164/P25815/P08246/P59665/P02788/P80511/Q6UX06/P80188/P14780
GO:0002275	BP	GO:0002275	myeloid cell activation involved in immune response	26	0.543397	2.409	0.00180505	0.035705	0.0297948	25	tags=42%, list=6%, signal=42%	P20160/P24158/P05164/P25815/P08246/P59665/P02788/P80511/Q6UX06/P80188/P14780
GO:0002366	BP	GO:0002366	leukocyte activation involved in immune response	26	0.543397	2.409	0.00180505	0.035705	0.0297948	25	tags=42%, list=6%, signal=42%	P20160/P24158/P05164/P25815/P08246/P59665/P02788/P80511/Q6UX06/P80188/P14780
GO:0002444	BP	GO:0002444	myeloid leukocyte mediated immunity	26	0.543397	2.409	0.00180505	0.035705	0.0297948	25	tags=42%, list=6%, signal=42%	P20160/P24158/P05164/P25815/P08246/P59665/P02788/P80511/Q6UX06/P80188/P14780
GO:0043299	BP	GO:0043299	leukocyte degranulation	26	0.543397	2.409	0.00180505	0.035705	0.0297948	25	tags=42%, list=6%, signal=42%	P20160/P24158/P05164/P25815/P08246/P59665/P02788/P80511/Q6UX06/P80188/P14780
GO:0002274	BP	GO:0002274	myeloid leukocyte activation	27	0.524548	2.35857	0.00181159	0.035705	0.0297948	25	tags=41%, list=6%, signal=41%	P20160/P24158/P05164/P25815/P08246/P59665/P02788/P80511/Q6UX06/P80188/P14780
GO:0002443	BP	GO:0002443	leukocyte mediated immunity	28	0.520522	2.36307	0.00181818	0.035705	0.0297948	25	tags=39%, list=6%, signal=40%	P20160/P24158/P05164/P25815/P08246/P59665/P02788/P80511/Q6UX06/P80188/P14780
GO:0006959	BP	GO:0006959	humoral immune response	16	0.597522	2.27063	0.00182815	0.035705	0.0297948	24	tags=50%, list=6%, signal=49%	P20160/P24158/P08246/P59665/P02788/P80511/P80188/Q06141
GO:0002283	BP	GO:0002283	neutrophil activation involved in immune response	25	0.565167	2.45727	0.00183824	0.035705	0.0297948	25	tags=44%, list=6%, signal=44%	P20160/P24158/P05164/P25815/P08246/P59665/P02788/P80511/Q6UX06/P80188/P14780
GO:0002446	BP	GO:0002446	neutrophil mediated immunity	25	0.565167	2.45727	0.00183824	0.035705	0.0297948	25	tags=44%, list=6%, signal=44%	P20160/P24158/P05164/P25815/P08246/P59665/P02788/P80511/Q6UX06/P80188/P14780
GO:0036230	BP	GO:0036230	granulocyte activation	25	0.565167	2.45727	0.00183824	0.035705	0.0297948	25	tags=44%, list=6%, signal=44%	P20160/P24158/P05164/P25815/P08246/P59665/P02788/P80511/Q6UX06/P80188/P14780
GO:0042119	BP	GO:0042119	neutrophil activation	25	0.565167	2.45727	0.00183824	0.035705	0.0297948	25	tags=44%, list=6%, signal=44%	P20160/P24158/P05164/P25815/P08246/P59665/P02788/P80511/Q6UX06/P80188/P14780
GO:0043312	BP	GO:0043312	neutrophil degranulation	25	0.565167	2.45727	0.00183824	0.035705	0.0297948	25	tags=44%, list=6%, signal=44%	P20160/P24158/P05164/P25815/P08246/P59665/P02788/P80511/Q6UX06/P80188/P14780
GO:0031983	CC	GO:0031983	vesicle lumen	23	0.562828	2.39437	0.00184162	0.035705	0.0297948	18	tags=43%, list=4%, signal=44%	P20160/P24158/P05164/P25815/P08246/P59665/P02788/P80511/Q6UX06/P80188
GO:0060205	CC	GO:0060205	cytoplasmic vesicle lumen	23	0.562828	2.39437	0.00184162	0.035705	0.0297948	18	tags=43%, list=4%, signal=44%	P20160/P24158/P05164/P25815/P08246/P59665/P02788/P80511/Q6UX06/P80188
GO:0034774	CC	GO:0034774	secretory granule lumen	21	0.606839	2.53591	0.00185185	0.035705	0.0297948	18	tags=48%, list=4%, signal=48%	P20160/P24158/P05164/P25815/P08246/P59665/P02788/P80511/Q6UX06/P80188
GO:0019730	BP	GO:0019730	antimicrobial humoral response	13	0.698737	2.47651	0.00187266	0.035705	0.0297948	24	tags=62%, list=6%, signal=60%	P20160/P24158/P08246/P59665/P02788/P80511/P80188/Q06141
GO:0030016	CC	GO:0030016	myofibril	12	-0.640196	-2.39654	0.0021097	0.035705	0.0297948	104	tags=83%, list=25%, signal=64%	O95817/Q9NZR1/P24844/Q01484/Q9Y281/Q14315/Q15124/P02511/O15061/P17661
GO:0043292	CC	GO:0043292	contractile fiber	14	-0.660587	-2.5973	0.0021322	0.035705	0.0297948	104	tags=86%, list=25%, signal=66%	O95817/Q9NZR1/P62736/P24844/Q01484/Q9Y281/Q14315/P35749/Q15124/P02511/O15061/P17661
GO:0044449	CC	GO:0044449	contractile fiber part	14	-0.660587	-2.5973	0.0021322	0.035705	0.0297948	104	tags=86%, list=25%, signal=66%	O95817/Q9NZR1/P62736/P24844/Q01484/Q9Y281/Q14315/P35749/Q15124/P02511/O15061/P17661
GO:0044057	BP	GO:0044057	regulation of system process	15	-0.575377	-2.32043	0.00214133	0.035705	0.0297948	84	tags=80%, list=21%, signal=66%	P02652/Q03135/P24844/P28161/Q13424/Q01484/P51911/P10645/P09471/P04271/O14558/P17661
GO:0044255	BP	GO:0044255	cellular lipid metabolic process	19	-0.539975	-2.41695	0.00214592	0.035705	0.0297948	131	tags=79%, list=32%, signal=56%	Q96SQ9/P08263/P02652/Q03135/P35558/P23141/P52895/P28161/P41222/P15428/P51178/P16671/P15090/P00326/P00325
GO:0030017	CC	GO:0030017	sarcomere	10	-0.703511	-2.43673	0.00215983	0.035705	0.0297948	104	tags=90%, list=25%, signal=69%	O95817/Q9NZR1/P24844/Q01484/Q9Y281/Q14315/Q15124/P02511/P17661
GO:0005201	MF	GO:0005201	extracellular matrix structural constituent	23	-0.578356	-2.77327	0.00217865	0.035705	0.0297948	113	tags=83%, list=28%, signal=63%	P39059/P35555/Q2UY09/P12110/O15230/P02452/Q8IVN8/P55268/P22105/P51884/O00339/Q7Z7G0/Q9BXN1/P07585/Q13361/Q07507/Q05707/P51888/P20774
GO:0061061	BP	GO:0061061	muscle structure development	20	-0.576776	-2.61781	0.00217865	0.035705	0.0297948	95	tags=75%, list=23%, signal=61%	Q03135/Q9NZR1/O15230/Q9NZN4/Q01484/Q9Y281/Q9NZV5/Q14315/P09936/P35749/Q15124/P02511/P04271/P07585/Q13642
GO:0097435	BP	GO:0097435	supramolecular fiber organization	23	-0.508834	-2.4399	0.00217865	0.035705	0.0297948	82	tags=65%, list=20%, signal=55%	Q9NZR1/P04350/P02452/Q9Y281/O94811/P16671/P35749/P22105/P51884/Q15124/P02511/Q13361/Q07507/Q05707/P17661
GO:0003012	BP	GO:0003012	muscle system process	18	-0.632501	-2.75177	0.00218341	0.035705	0.0297948	110	tags=83%, list=27%, signal=64%	Q03135/Q9NZR1/P62736/P24844/P28161/Q13424/Q01484/P51911/P10645/P35749/P09471/P02511/O15061/O14558/P17661
GO:0006936	BP	GO:0006936	muscle contraction	17	-0.684045	-2.91711	0.00218818	0.035705	0.0297948	110	tags=88%, list=27%, signal=67%	Q03135/Q9NZR1/P62736/P24844/P28161/Q13424/Q01484/P51911/P10645/P35749/P09471/P02511/O15061/O14558/P17661
GO:0003008	BP	GO:0003008	system process	42	-0.49292	-3.0181	0.00221729	0.035705	0.0297948	123	tags=71%, list=30%, signal=56%	O00408/P02652/P06276/Q9Y4X1/Q03135/Q9NZR1/P62736/P23141/P24844/P28161/Q13424/P02452/Q01484/P51911/Q02952/P09936/P16671/P10645/P35749/P55268/P51884/P09471/P02511/P04271/O15061/P40879/O14558/P17661/P23946/P15088
GO:0062023	CC	GO:0062023	collagen-containing extracellular matrix	42	-0.434416	-2.65989	0.00221729	0.035705	0.0297948	117	tags=67%, list=29%, signal=53%	P02790/P39059/P35555/P50895/Q86UX2/Q2UY09/P12110/O15230/P02452/Q8IVN8/P13591/P00488/P55268/P22105/P51884/O00339/O60844/P20231/Q7Z7G0/Q9BXN1/P07585/Q13361/Q07507/Q05707/P51888/P23946/P15088/P20774
GO:0030198	BP	GO:0030198	extracellular matrix organization	27	-0.43652	-2.22035	0.00222222	0.035705	0.0297948	42	tags=67%, list=10%, signal=64%	Q13797/P39059/P35555/Q2UY09/P12110/O15230/P02452/P35749/P55268/P22105/P51884/P20231/Q7Z7G0/P07585/Q13361/Q07507/Q05707/P23946
GO:0006082	BP	GO:0006082	organic acid metabolic process	35	-0.398661	-2.23877	0.00225734	0.035705	0.0297948	112	tags=57%, list=27%, signal=45%	Q9Y4X1/Q03135/Q6UWM9/Q86UX2/P35558/P23141/P52895/P28161/P41222/P14207/P15428/P50443/P16671/Q86WU2/P51884/P07585/P00326/P51888/P00325/P20774
GO:0043436	BP	GO:0043436	oxoacid metabolic process	35	-0.398661	-2.23877	0.00225734	0.035705	0.0297948	112	tags=57%, list=27%, signal=45%	Q9Y4X1/Q03135/Q6UWM9/Q86UX2/P35558/P23141/P52895/P28161/P41222/P14207/P15428/P50443/P16671/Q86WU2/P51884/P07585/P00326/P51888/P00325/P20774
GO:0005198	MF	GO:0005198	structural molecule activity	46	-0.511882	-3.18395	0.0022779	0.035705	0.0297948	113	tags=70%, list=28%, signal=57%	P39059/Q03135/P35555/Q2UY09/P12110/O15230/P62899/P24844/P04350/Q13424/P02452/Q8IVN8/Q01484/P41219/P35749/P55268/P22105/P51884/Q15124/O00339/P02511/O15061/Q7Z7G0/Q9BXN1/P07585/Q13361/Q07507/O14558/Q05707/P17661/P51888/P20774
GO:0099512	CC	GO:0099512	supramolecular fiber	32	-0.427911	-2.28375	0.00230415	0.035705	0.0297948	109	tags=62%, list=27%, signal=50%	P35555/O95817/Q9NZR1/P62736/P24844/P04350/P02452/Q01484/Q9Y281/Q14315/O94811/P41219/P35749/P51884/Q15124/P02511/O15061/P07585/Q13361/P17661
GO:0031012	CC	GO:0031012	extracellular matrix	45	-0.419013	-2.58229	0.002331	0.035705	0.0297948	117	tags=64%, list=29%, signal=52%	P02790/P39059/P35555/P50895/Q86UX2/Q2UY09/P12110/O15230/P35858/P02452/Q8IVN8/P13591/P00488/P55268/P22105/P51884/O00339/O60844/P20231/Q7Z7G0/Q9BXN1/P07585/Q13361/Q07507/Q05707/P51888/P23946/P15088/P20774
GO:0009653	BP	GO:0009653	anatomical structure morphogenesis	70	-0.317084	-2.19672	0.0025974	0.039164	0.0326811	99	tags=44%, list=24%, signal=40%	P12110/Q9NZR1/P62736/O15230/Q14956/Q9HCK4/Q9NZN4/P02452/Q01484/Q9Y281/P15428/P51178/P13521/P13591/P09936/P16671/P00918/P35749/P55268/P09471/Q15124/O00339/P02511/P04271/Q9BXN1/P07585/Q13642/O14558/Q05707/Q9BXW9/P23946
GO:0005615	CC	GO:0005615	extracellular space	118	-0.301874	-2.33119	0.002849	0.0412693	0.034438	126	tags=51%, list=31%, signal=49%	Q02985/Q16663/P08263/P02652/P06276/P02790/P39059/P02768/P35555/P00915/P50895/P22748/Q2UY09/P12110/Q9H4G4/P62736/O15230/P35558/P23141/Q9HCK4/P35858/P62899/P28161/P04350/Q9NZN4/P41222/P02452/Q9Y281/P15428/P51178/P13521/P41219/P01275/P00746/P08861/P00488/P50443/P16671/P10645/P00918/P35749/P55268/P22105/P51884/O00339/O60844/P16104/P02511/P04271/P20231/Q7Z7G0/P07585/P15090/Q07507/Q05707/P17661/P51888/…
GO:0044421	CC	GO:0044421	extracellular region part	128	-0.326753	-2.58529	0.00285714	0.0412693	0.034438	129	tags=53%, list=32%, signal=53%	Q00341/Q6UY14/Q02985/Q16663/P08263/P02652/P06276/P02790/P39059/P02768/P35555/P00915/P50895/P22748/Q86UX2/Q2UY09/P12110/Q9H4G4/P62736/O15230/P35558/P23141/Q9HCK4/P35858/P62899/P28161/P04350/Q9NZN4/P41222/P02452/Q8IVN8/Q9Y281/P15428/P51178/P13521/P41219/P13591/Q9NRN5/P01275/P00746/P08861/P00488/P50443/P16671/P10645/P00918/P35749/P55268/P22105/P51884/O00339/O60844/P16104/P02511/P04271/P20231/Q7Z7G0/…
GO:0032501	BP	GO:0032501	multicellular organismal process	166	-0.24496	-2.01191	0.00286533	0.0412693	0.034438	113	tags=39%, list=28%, signal=48%	P39059/Q9Y4X1/P02768/Q03135/P35555/Q63ZY3/O95817/P12110/Q9H4G4/Q9NZR1/P62736/O15230/Q14956/P35558/P23141/Q9HCK4/P52895/Q66K66/P24844/P28161/Q9NZN4/Q13424/P41222/P02452/Q01484/Q9Y281/P14207/P15428/P51178/Q9NZV5/P13521/Q7Z3B1/P13591/Q9NRN5/P51911/Q02952/P09936/P00488/P50443/P16671/P10645/P00918/P35749/Q9NRA8/P55268/P51884/P09471/O00339/P16104/P02511/P04271/O15061/Q9BXN1/P07585/Q13361/P15090/P40879/…
GO:0005576	CC	GO:0005576	extracellular region	142	-0.363083	-2.89368	0.00296736	0.0421103	0.0351398	129	tags=54%, list=32%, signal=57%	Q00341/Q6UY14/Q02985/Q16663/P08263/P02652/P06276/P02790/Q14002/P39059/P02768/P35555/P00915/P50895/P22748/Q86UX2/Q2UY09/P12110/Q9H4G4/P62736/O15230/P35558/P23141/Q9HCK4/P35858/P62899/P28161/P04350/Q9NZN4/P41222/P02452/Q8IVN8/Q9Y5Q6/Q9Y281/P14207/P15428/Q6UWP2/P51178/P13521/Q7Z3B1/P41219/P13591/Q9NRN5/P01275/P00746/P08861/P00488/P50443/P16671/P10645/P00918/P35749/P55268/P22105/P51884/O00339/O60844/…
GO:0045055	BP	GO:0045055	regulated exocytosis	32	0.462726	2.2274	0.00352113	0.0492447	0.0410932	25	tags=34%, list=6%, signal=35%	P20160/P24158/P05164/P25815/P08246/P59665/P02788/P80511/Q6UX06/P80188/P14780
GO:0002252	BP	GO:0002252	immune effector process	35	0.443932	2.18314	0.00357782	0.0493228	0.0411584	25	tags=31%, list=6%, signal=32%	P20160/P24158/P05164/P25815/P08246/P59665/P02788/P80511/Q6UX06/P80188/P14780

### Sheet: KEGG pathway
ID	Description	setSize	enrichmentScore	NES	pvalue	p.adjust	qvalues	rank	leading_edge	core_enrichment
hsa04512	ECM-receptor interaction	8	-0.642538	-1.99025	0.00206186	0.021097	0.0162854	116	tags=88%, list=28%, signal=64%	Q13797/P12110/O15230/P02452/P16671/P55268/P22105
hsa04510	Focal adhesion	10	-0.660755	-2.25096	0.00208333	0.021097	0.0162854	116	tags=90%, list=28%, signal=66%	Q13797/Q03135/P12110/O15230/P24844/P02452/Q14315/P55268/P22105
hsa00980	Metabolism of xenobiotics by cytochrome P450	7	-0.69403	-2.01456	0.0021097	0.021097	0.0162854	131	tags=100%, list=32%, signal=69%	P08263/Q9Y4X1/Q6UWM9/P28161/P00326/P00325
hsa00982	Drug metabolism - cytochrome P450	6	-0.71464	-1.9624	0.00627615	0.0470711	0.0363356	122	tags=100%, list=30%, signal=71%	Q9Y4X1/Q6UWM9/P28161/P00326/P00325
