## Supplementary material for "Proteomics study of colorectal cancer and adenomatous polyps identifies TFR1, SAHH, and HV307 as potential biomarkers for screening": TableS11.KEGG pathway enrichment analysis of 2355 DEPs.xlsx

### Sheet: Sheet1
ID	Description	setSize	enrichmentScore	NES	pvalue	p.adjust	qvalues	rank	leading_edge	core_enrichment
hsa03030	hsa03030	DNA replication	21	0.627913	2.31861	0.00138696	0.0458984	0.0390625	491	tags=76%, list=21%, signal=61%	Q14566/P33991/P33993/P35249/P09884/P49736/Q9NRF9/P25205/P40938/P49643/P33992/Q15054/P12004/P40937/P35251/P35250
hsa04924	hsa04924	Renin secretion	5	-0.782609	-1.9316	0.00258398	0.0458984	0.0390625	36	tags=60%, list=2%, signal=59%	P01019/Q14CN2/A8K7I4
hsa00350	hsa00350	Tyrosine metabolism	6	-0.854936	-2.27812	0.00277008	0.0458984	0.0390625	251	tags=83%, list=11%, signal=75%	P20711/P27338/P21397/P00326/P00325
hsa05020	hsa05020	Prion diseases	6	-0.796675	-2.12287	0.00277008	0.0458984	0.0390625	484	tags=100%, list=21%, signal=80%	P07357/P11047/O15394/P10643/P13591
hsa00140	hsa00140	Steroid hormone biosynthesis	8	-0.824624	-2.52578	0.00280112	0.0458984	0.0390625	228	tags=88%, list=10%, signal=79%	Q9Y4X1/Q9HAW8/Q9HAW7/P52895/P22680/P80365/O75795
hsa04976	hsa04976	Bile secretion	10	-0.810134	-2.70551	0.00298507	0.0458984	0.0390625	228	tags=70%, list=10%, signal=63%	Q9Y4X1/P04920/Q9HAW8/Q9HAW7/P13637/P22680/O75795
hsa05034	hsa05034	Alcoholism	11	-0.73372	-2.51825	0.00307692	0.0458984	0.0390625	342	tags=73%, list=15%, signal=62%	Q9HAV0/P20711/P27338/P21397/P84243/P04908/P09471/P16104
hsa00830	hsa00830	Retinol metabolism	12	-0.682265	-2.42923	0.00310559	0.0458984	0.0390625	228	tags=58%, list=10%, signal=53%	Q9Y4X1/Q9HAW8/Q9HAW7/P00352/O75795/P00326/P00325
hsa04080	hsa04080	Neuroactive ligand-receptor interaction	12	-0.715385	-2.54716	0.00310559	0.0458984	0.0390625	679	tags=83%, list=29%, signal=60%	P08311/P01019/P01024/P00734/P00747/P01042/P12544/Q92633/Q9Y5Q6/P01275
hsa04978	hsa04978	Mineral absorption	13	-0.693403	-2.55118	0.00318471	0.0458984	0.0390625	436	tags=69%, list=19%, signal=57%	P20020/P23634/P02787/P80294/P13637/P04733/P02795/Q9BXS9/P40879
hsa04514	hsa04514	Cell adhesion molecules	16	-0.590926	-2.32598	0.00342466	0.0458984	0.0390625	404	tags=81%, list=17%, signal=68%	Q8N126/P01906/P79483/P14151/P04440/O15394/P32004/P25189/Q9BY67/Q13797/Q7Z3B1/P17693/P13591
hsa00980	hsa00980	Metabolism of xenobiotics by cytochrome P450	15	-0.751773	-2.87852	0.00343643	0.0458984	0.0390625	341	tags=73%, list=14%, signal=63%	P46439/O60760/P21266/P08263/Q9Y4X1/Q9HAW8/Q9HAW7/P28161/O75795/P00326/P00325
hsa00982	hsa00982	Drug metabolism - cytochrome P450	18	-0.811591	-3.31388	0.0035461	0.0458984	0.0390625	341	tags=83%, list=14%, signal=72%	P46439/P31512/O60760/P21266/P08263/P27338/Q9Y4X1/P31513/Q9HAW8/Q9HAW7/P28161/P21397/O75795/P00326/P00325
hsa04972	hsa04972	Pancreatic secretion	22	-0.633087	-2.73685	0.00361011	0.0458984	0.0390625	174	tags=55%, list=7%, signal=51%	P54709/P19961/P20020/P23634/P16233/P04920/P13637/P08861/Q14CN2/P40879/A8K7I4/P15088
hsa04610	hsa04610	Complement and coagulation cascades	29	-0.554918	-2.61342	0.00383142	0.0458984	0.0390625	537	tags=86%, list=23%, signal=67%	P0C0L4/P02679/P0C0L5/P05155/P04003/P05546/P02748/P01024/P00734/P00747/P01008/P00751/P07357/Q03591/P10909/P08603/P01009/P01042/P08174/P10643/Q02985/P03952/P20023/P00746/P00488
hsa04510	hsa04510	Focal adhesion	37	-0.446001	-2.25814	0.00390625	0.0458984	0.0390625	447	tags=54%, list=19%, signal=44%	Q16363/Q9NVD7/Q14031/P08648/Q15746/O75369/P11047/P08123/P21333/P12111/Q13797/P12109/P12110/O15230/P26006/P24844/P02452/Q14315/P55268/P22105
