## Supplementary material for "Proteomics study of colorectal cancer and adenomatous polyps identifies TFR1, SAHH, and HV307 as potential biomarkers for screening": TableS15.Total DEPs compared between any two groups by MRM.xls

Protein	Comparison	Fold change	pvalue	adj.pvalue
sp|A0A0C4DH25|KVD20_HUMAN	A/N	0.932002936022639	0.711866069723211	0.834601598985833
sp|P00352|AL1A1_HUMAN	A/N	1.34867930018354	0.308268340707332	0.582284643558293
sp|P00488|F13A_HUMAN	A/N	1.10035041726561	0.708352620848452	0.834601598985833
sp|P00722|BGAL_ECOLI	A/N	0.963690282085916	0.00537527975643082	0.0873635863441524
sp|P00746|CFAD_HUMAN	A/N	1.33273424196144	0.115181340231705	0.277323505844492
sp|P01591|IGJ_HUMAN	A/N	0.8889848615632	0.515534145769169	0.762093954615293
sp|P01700|LV147_HUMAN	A/N	1.14502592440451	0.577756141491806	0.778786005057666
sp|P01780|HV307_HUMAN	A/N	0.969389302273512	0.84678429243593	0.88621841355698
sp|P01876|IGHA1_HUMAN	A/N	0.907604556228184	0.618447709898735	0.778786005057666
sp|P02652|APOA2_HUMAN	A/N	1.25892878567912	0.0560735075241072	0.170514487267128
sp|P02760|AMBP_HUMAN	A/N	1.42608990210193	0.160435828819742	0.320871657639484
sp|P02763|A1AG1_HUMAN	A/N	1.74302689618784	0.00770855173624874	0.0873635863441524
sp|P02768|ALBU_HUMAN	A/N	1.20789431090963	0.0525329194742234	0.170514487267128
sp|P02769|ALBU_BOVIN	A/N	1.30470406808415	0.0163056369978802	0.0970556552359362
sp|P02786|TFR1_HUMAN	A/N	1.13528620800192	0.436568823914301	0.709232424548701
sp|P02787|TRFE_HUMAN	A/N	1.0843768172962	0.605893205117072	0.778786005057666
sp|P02788|TRFL_HUMAN	A/N	1.07670001740755	0.756149635091959	0.856969586437554
sp|P02790|HEMO_HUMAN	A/N	1.3852857257411	0.0110899217339762	0.0942643347387974
sp|P03952|KLKB1_HUMAN	A/N	1.29832313033356	0.0445388460015197	0.170514487267128
sp|P04217|A1BG_HUMAN	A/N	1.29245684303151	0.0651967157197841	0.170514487267128
sp|P12111|CO6A3_HUMAN	A/N	0.977402088051367	0.886106839307087	0.88621841355698
sp|P19652|A1AG2_HUMAN	A/N	1.5661086161676	0.0565899352148791	0.170514487267128
sp|P21333|FLNA_HUMAN	A/N	1.08949474941612	0.438055321044786	0.709232424548701
sp|P22792|CPN2_HUMAN	A/N	1.35246249474279	0.00246179553017623	0.0837010480259917
sp|P23141|EST1_HUMAN	A/N	0.941348493515486	0.80128786861517	0.878831855900509
sp|P23526|SAHH_HUMAN	A/N	1.3342246749283	0.0181362114601238	0.0970556552359362
sp|P34096|RNAS4_HUMAN	A/N	1.27545665883742	0.123289966879094	0.277323505844492
sp|P35858|ALS_HUMAN	A/N	1.159730582467	0.339039241899441	0.606701801293737
sp|P43652|AFAM_HUMAN	A/N	1.08761976553331	0.459347967091193	0.709901403686389
sp|P49908|SEPP1_HUMAN	A/N	1.28144440548848	0.0199820466662222	0.0970556552359362
sp|P51884|LUM_HUMAN	A/N	1.36528527892072	0.061864915553933	0.170514487267128
sp|P61626|LYSC_HUMAN	A/N	1.11273277468926	0.584699859350672	0.778786005057666
sp|Q12805|FBLN3_HUMAN	A/N	1.01763301500335	0.88621841355698	0.88621841355698
sp|Q8WWA0|ITLN1_HUMAN	A/N	1.19652139546413	0.130505179220937	0.277323505844492
sp|A0A0C4DH25|KVD20_HUMAN	E/A	0.94304580577845	0.758347399602749	0.859460386216449
sp|P00352|AL1A1_HUMAN	E/A	1.09888234475318	0.746634235206237	0.859460386216449
sp|P00488|F13A_HUMAN	E/A	2.39130905517395	0.00139451006235491	0.0237066710600335
sp|P00722|BGAL_ECOLI	E/A	1.00760822383226	0.549718438223366	0.859460386216449
sp|P00746|CFAD_HUMAN	E/A	1.10345295350299	0.584068075022666	0.859460386216449
sp|P01591|IGJ_HUMAN	E/A	1.38823490677073	0.0748805766386813	0.254593960571516
sp|P01700|LV147_HUMAN	E/A	0.971062173567111	0.90374845346218	0.936292943958124
sp|P01780|HV307_HUMAN	E/A	0.729730004191809	0.055668480020745	0.254593960571516
sp|P01876|IGHA1_HUMAN	E/A	1.21039874237343	0.328762403046744	0.859460386216449
sp|P02652|APOA2_HUMAN	E/A	0.920956872885097	0.485742877298117	0.859460386216449
sp|P02760|AMBP_HUMAN	E/A	1.41876885484569	0.16643761570174	0.514443539441741
sp|P02763|A1AG1_HUMAN	E/A	1.03213620534014	0.873884789608903	0.936292943958124
sp|P02768|ALBU_HUMAN	E/A	0.989156655178855	0.908754916194649	0.936292943958124
sp|P02769|ALBU_BOVIN	E/A	1.03602073684486	0.740378583279392	0.859460386216449
sp|P02786|TFR1_HUMAN	E/A	1.35953327826255	0.0643457437355348	0.254593960571516
sp|P02787|TRFE_HUMAN	E/A	1.05537273721784	0.731157452122351	0.859460386216449
sp|P02788|TRFL_HUMAN	E/A	0.583007918755901	0.0278278360409374	0.236536606347968
sp|P02790|HEMO_HUMAN	E/A	1.04226839946578	0.736875319450367	0.859460386216449
sp|P03952|KLKB1_HUMAN	E/A	0.912242856448132	0.469804445884768	0.859460386216449
sp|P04217|A1BG_HUMAN	E/A	0.989639917303285	0.939033647787318	0.939033647787318
sp|P12111|CO6A3_HUMAN	E/A	0.92860687064233	0.642947635320017	0.859460386216449
sp|P19652|A1AG2_HUMAN	E/A	0.650607995072053	0.067229287434837	0.254593960571516
sp|P21333|FLNA_HUMAN	E/A	0.941338620797202	0.583709852719183	0.859460386216449
sp|P22792|CPN2_HUMAN	E/A	0.932142604008978	0.456304748242947	0.859460386216449
sp|P23141|EST1_HUMAN	E/A	21.1571086329811	8.88178419700125e-16	3.01980662698043e-14
sp|P23526|SAHH_HUMAN	E/A	1.06354650850354	0.6014799287305	0.859460386216449
sp|P34096|RNAS4_HUMAN	E/A	1.06485668721307	0.686459259248418	0.859460386216449
sp|P35858|ALS_HUMAN	E/A	0.666315326775451	0.0114422757174082	0.129679124797293
sp|P43652|AFAM_HUMAN	E/A	0.813717039297046	0.074142669953762	0.254593960571516
sp|P49908|SEPP1_HUMAN	E/A	0.933532379155128	0.505323212005701	0.859460386216449
sp|P51884|LUM_HUMAN	E/A	0.73552613615018	0.0653048866144688	0.254593960571516
sp|P61626|LYSC_HUMAN	E/A	1.12669501121015	0.541829181761605	0.859460386216449
sp|Q12805|FBLN3_HUMAN	E/A	0.95429446966864	0.701961582511464	0.859460386216449
sp|Q8WWA0|ITLN1_HUMAN	E/A	0.926224998429421	0.513390842755727	0.859460386216449
sp|A0A0C4DH25|KVD20_HUMAN	E/N	0.87892145978935	0.499324196554755	0.628778617883766
sp|P00352|AL1A1_HUMAN	E/N	1.48203987170577	0.182286569200936	0.316827615200792
sp|P00488|F13A_HUMAN	E/N	2.63127791667172	0.000466936953546604	0.00793792821029227
sp|P00722|BGAL_ECOLI	E/N	0.971022253457001	0.0243258379716162	0.0827078491034952
sp|P00746|CFAD_HUMAN	E/N	1.47060953552692	0.0366317118702371	0.103789850299005
sp|P01591|IGJ_HUMAN	E/N	1.23411981641278	0.247810791933419	0.370146557681164
sp|P01700|LV147_HUMAN	E/N	1.11189136294293	0.662624345764199	0.750974258532759
sp|P01780|HV307_HUMAN	E/N	0.707392459611544	0.0363695575779985	0.103789850299005
sp|P01876|IGHA1_HUMAN	E/N	1.09856341343099	0.629112412201881	0.737580069478068
sp|P02652|APOA2_HUMAN	E/N	1.15941911764408	0.21355062922412	0.345748637791432
sp|P02760|AMBP_HUMAN	E/N	2.02329193731216	0.00706763402092081	0.0343285081016154
sp|P02763|A1AG1_HUMAN	E/N	1.79904116643712	0.00507124940804715	0.0343285081016154
sp|P02768|ALBU_HUMAN	E/N	1.19479669638894	0.0670157130682636	0.151902282954731
sp|P02769|ALBU_BOVIN	E/N	1.35170046998103	0.00703228990814897	0.0343285081016154
sp|P02786|TFR1_HUMAN	E/N	1.54345938013112	0.0104201324644642	0.0442855629739727
sp|P02787|TRFE_HUMAN	E/N	1.14442172984546	0.391627339941667	0.512128059923719
sp|P02788|TRFL_HUMAN	E/N	0.627724636273217	0.0557650178072349	0.135429328960428
sp|P02790|HEMO_HUMAN	E/N	1.44383953617098	0.00460736207717627	0.0343285081016154
sp|P03952|KLKB1_HUMAN	E/N	1.18438600100816	0.18636918541223	0.316827615200792
sp|P04217|A1BG_HUMAN	E/N	1.27906688325577	0.07639413004165	0.162337526338506
sp|P12111|CO6A3_HUMAN	E/N	0.90762229434466	0.544479198597337	0.66115331258248
sp|P19652|A1AG2_HUMAN	E/N	1.01892278682987	0.935021665161041	0.963355655014406
sp|P21333|FLNA_HUMAN	E/N	1.02558348478116	0.818600861530647	0.869763415376313
sp|P22792|CPN2_HUMAN	E/N	1.26068791167403	0.017449356562137	0.0659197914569619
sp|P23141|EST1_HUMAN	E/N	19.9162123388002	1.77635683940025e-15	6.03961325396085e-14
sp|P23526|SAHH_HUMAN	E/N	1.41900999457927	0.0047499812404237	0.0343285081016154
sp|P34096|RNAS4_HUMAN	E/N	1.35817855241347	0.054502970525117	0.135429328960428
sp|P35858|ALS_HUMAN	E/N	0.77274626202798	0.100084557984291	0.189048609525883
sp|P43652|AFAM_HUMAN	E/N	0.885014735490714	0.283724958224356	0.401943690817837
sp|P49908|SEPP1_HUMAN	E/N	1.19626984461069	0.0875361208111665	0.175072241622333
sp|P51884|LUM_HUMAN	E/N	1.00420300594728	0.979483202576333	0.979483202576333
sp|P61626|LYSC_HUMAN	E/N	1.25371046605242	0.250393259607846	0.370146557681164
sp|Q12805|FBLN3_HUMAN	E/N	0.971121558369921	0.810460862948284	0.869763415376313
sp|Q8WWA0|ITLN1_HUMAN	E/N	1.10824802763453	0.381772524953369	0.512128059923719
sp|A0A0C4DH25|KVD20_HUMAN	L/A	0.619012762014271	0.0153107305168434	0.0650706046965844
sp|P00352|AL1A1_HUMAN	L/A	1.20931474293508	0.515770639377388	0.701448069553248
sp|P00488|F13A_HUMAN	L/A	2.13148603945634	0.00486267854009381	0.0401379154155327
sp|P00722|BGAL_ECOLI	L/A	1.01704910749294	0.186007163735373	0.458931812199808
sp|P00746|CFAD_HUMAN	L/A	0.995399549673904	0.979503965858609	0.979503965858609
sp|P01591|IGJ_HUMAN	L/A	1.51751953986792	0.0252120134873868	0.0808449399749141
sp|P01700|LV147_HUMAN	L/A	1.32840000927012	0.24619854566924	0.458931812199808
sp|P01780|HV307_HUMAN	L/A	0.500875262163035	9.86493138048772e-05	0.00167703833468291
sp|P01876|IGHA1_HUMAN	L/A	1.26162719505111	0.235930235423711	0.458931812199808
sp|P02652|APOA2_HUMAN	L/A	1.03128071791022	0.793745627837935	0.930598322292751
sp|P02760|AMBP_HUMAN	L/A	1.0694242242777	0.788203592397325	0.930598322292751
sp|P02763|A1AG1_HUMAN	L/A	1.28141398330891	0.217729605652526	0.458931812199808
sp|P02768|ALBU_HUMAN	L/A	0.981987828144042	0.848491007483233	0.961623141814331
sp|P02769|ALBU_BOVIN	L/A	0.737461898293068	0.00650373510642499	0.0401379154155327
sp|P02786|TFR1_HUMAN	L/A	1.4846144535194	0.0188726520878526	0.0712966856652209
sp|P02787|TRFE_HUMAN	L/A	0.793414958969867	0.145214137215763	0.411440055444663
sp|P02788|TRFL_HUMAN	L/A	0.579341335197459	0.0261557158742369	0.0808449399749141
sp|P02790|HEMO_HUMAN	L/A	1.08620061898454	0.503081849744508	0.701448069553248
sp|P03952|KLKB1_HUMAN	L/A	1.00744477804545	0.953301926276054	0.979503965858609
sp|P04217|A1BG_HUMAN	L/A	0.921227849500782	0.547685563659	0.716204198631
sp|P12111|CO6A3_HUMAN	L/A	0.826766746308177	0.237312723495098	0.458931812199808
sp|P19652|A1AG2_HUMAN	L/A	1.23187767497418	0.366875321387176	0.593988615579238
sp|P21333|FLNA_HUMAN	L/A	0.988221810973995	0.91431782122443	0.973626154254884
sp|P22792|CPN2_HUMAN	L/A	1.0938447747696	0.342700493029166	0.582590838149582
sp|P23141|EST1_HUMAN	L/A	30.4773329049234	0	0
sp|P23526|SAHH_HUMAN	L/A	1.09587237298113	0.438640499993201	0.677898954534948
sp|P34096|RNAS4_HUMAN	L/A	1.2162307446626	0.21260275161509	0.458931812199808
sp|P35858|ALS_HUMAN	L/A	0.647436139973057	0.00708316154391753	0.0401379154155327
sp|P43652|AFAM_HUMAN	L/A	0.711986717653293	0.00436838124124872	0.0401379154155327
sp|P49908|SEPP1_HUMAN	L/A	0.768842513871956	0.0140326026271658	0.0650706046965844
sp|P51884|LUM_HUMAN	L/A	1.01727777840306	0.916354027534009	0.973626154254884
sp|P61626|LYSC_HUMAN	L/A	1.25005544100369	0.256461895052834	0.458931812199808
sp|Q12805|FBLN3_HUMAN	L/A	0.918683713893445	0.488752088407758	0.701448069553248
sp|Q8WWA0|ITLN1_HUMAN	L/A	1.04237849502851	0.722867342390047	0.9102773941208
sp|A0A0C4DH25|KVD20_HUMAN	L/E	0.656397343820748	0.0318690642795434	0.270887046376119
sp|P00352|AL1A1_HUMAN	L/E	1.10049519742417	0.742836822145019	0.885953113963133
sp|P00488|F13A_HUMAN	L/E	0.891346952768207	0.65289002672032	0.862169769390091
sp|P00722|BGAL_ECOLI	L/E	1.00936959766443	0.462234327019367	0.837625845731905
sp|P00746|CFAD_HUMAN	L/E	0.902077017886384	0.566650895141572	0.862169769390091
sp|P01591|IGJ_HUMAN	L/E	1.09312878711423	0.622297167835437	0.862169769390091
sp|P01700|LV147_HUMAN	L/E	1.36798656711172	0.201525391952797	0.685186332639508
sp|P01780|HV307_HUMAN	L/E	0.686384360360467	0.0235668392979367	0.267090845376616
sp|P01876|IGHA1_HUMAN	L/E	1.04232361690762	0.831147495423992	0.905326417458293
sp|P02652|APOA2_HUMAN	L/E	1.11979262902889	0.339440360752171	0.769398151038255
sp|P02760|AMBP_HUMAN	L/E	0.753769171507511	0.261490114265949	0.735242263378835
sp|P02763|A1AG1_HUMAN	L/E	1.24151635867343	0.281122041880143	0.735242263378835
sp|P02768|ALBU_HUMAN	L/E	0.992752586764413	0.939047811708365	0.967503806002558
sp|P02769|ALBU_BOVIN	L/E	0.711821561158092	0.0026528544972837	0.0901970529076457
sp|P02786|TFR1_HUMAN	L/E	1.09200302578595	0.588694066884851	0.862169769390091
sp|P02787|TRFE_HUMAN	L/E	0.751786483571158	0.0744598809832073	0.361662279061293
sp|P02788|TRFL_HUMAN	L/E	0.993710919799741	0.978836977052405	0.978836977052405
sp|P02790|HEMO_HUMAN	L/E	1.04215058188589	0.737566303136408	0.885953113963133
sp|P03952|KLKB1_HUMAN	L/E	1.10436028183109	0.434958020522463	0.837625845731905
sp|P04217|A1BG_HUMAN	L/E	0.930871757892585	0.599441775110688	0.862169769390091
sp|P12111|CO6A3_HUMAN	L/E	0.890330205866656	0.468085031438418	0.837625845731905
sp|P19652|A1AG2_HUMAN	L/E	1.89342535644333	0.00795431848198258	0.135223414193704
sp|P21333|FLNA_HUMAN	L/E	1.0498048089614	0.659306294239481	0.862169769390091
sp|P22792|CPN2_HUMAN	L/E	1.17347364026188	0.0945485066229477	0.401831153147528
sp|P23141|EST1_HUMAN	L/E	1.44052447967362	0.133878854733272	0.505764562325693
sp|P23526|SAHH_HUMAN	L/E	1.03039440609238	0.79937508972116	0.905326417458293
sp|P34096|RNAS4_HUMAN	L/E	1.14215439435865	0.394888437303139	0.837625845731905
sp|P35858|ALS_HUMAN	L/E	0.971666287651288	0.852071922313687	0.905326417458293
sp|P43652|AFAM_HUMAN	L/E	0.874980715984962	0.241833977111943	0.735242263378835
sp|P49908|SEPP1_HUMAN	L/E	0.823584195941634	0.0650817342538244	0.361662279061293
sp|P51884|LUM_HUMAN	L/E	1.38306136030406	0.0522186487833391	0.355086811726706
sp|P61626|LYSC_HUMAN	L/E	1.10948875122917	0.594969465742652	0.862169769390091
sp|Q12805|FBLN3_HUMAN	L/E	0.962683682126377	0.755665891321496	0.885953113963133
sp|Q8WWA0|ITLN1_HUMAN	L/E	1.12540527063732	0.315463841826482	0.76612647300717
sp|A0A0C4DH25|KVD20_HUMAN	L/N	0.576921711632784	0.00594679697532063	0.0217660863396812
sp|P00352|AL1A1_HUMAN	L/N	1.63097776120333	0.0992510891392437	0.145742421929386
sp|P00488|F13A_HUMAN	L/N	2.34538155291161	0.00173092978509359	0.0103502228728701
sp|P00722|BGAL_ECOLI	L/N	0.980120341295099	0.117849386925692	0.15816657481513
sp|P00746|CFAD_HUMAN	L/N	1.32660306428341	0.120950910152746	0.15816657481513
sp|P01591|IGJ_HUMAN	L/N	1.34905189806894	0.102877003714861	0.145742421929386
sp|P01700|LV147_HUMAN	L/N	1.52105244859347	0.0898807906994623	0.145742421929386
sp|P01780|HV307_HUMAN	L/N	0.485543120914285	5.39455022923185e-05	0.000917073538969415
sp|P01876|IGHA1_HUMAN	L/N	1.14505859048977	0.487145483288443	0.552098214393569
sp|P02652|APOA2_HUMAN	L/N	1.29830898189301	0.0313668529150708	0.0820363845471082
sp|P02760|AMBP_HUMAN	L/N	1.52509508730561	0.0967790933855086	0.145742421929386
sp|P02763|A1AG1_HUMAN	L/N	2.23353903805861	0.000222917396921041	0.00189479787382885
sp|P02768|ALBU_HUMAN	L/N	1.18613751099769	0.0784721405595536	0.140423830474991
sp|P02769|ALBU_BOVIN	L/N	0.962169538760023	0.718056427281494	0.739815712956691
sp|P02786|TFR1_HUMAN	L/N	1.68546231328089	0.0024540678772671	0.0104297884783852
sp|P02787|TRFE_HUMAN	L/N	0.860360788002942	0.340053191896899	0.398683052568779
sp|P02788|TRFL_HUMAN	L/N	0.623776825692016	0.0526719933508115	0.111927985870474
sp|P02790|HEMO_HUMAN	L/N	1.50469821277043	0.00182650991874178	0.0103502228728701
sp|P03952|KLKB1_HUMAN	L/N	1.30798885787017	0.0390998012827193	0.0949566602580325
sp|P04217|A1BG_HUMAN	L/N	1.19064723807849	0.20458228649783	0.248421347890222
sp|P12111|CO6A3_HUMAN	L/N	0.808083544173048	0.186569895173654	0.234939867996453
sp|P19652|A1AG2_HUMAN	L/N	1.92925424084158	0.00642735711470777	0.0217660863396812
sp|P21333|FLNA_HUMAN	L/N	1.07666247431466	0.503534319765761	0.552263447485028
sp|P22792|CPN2_HUMAN	L/N	1.47938403294626	0.000148274495730405	0.00168044428494459
sp|P23141|EST1_HUMAN	L/N	28.6897914164195	0	0
sp|P23526|SAHH_HUMAN	L/N	1.46213996060366	0.00236757661062947	0.0104297884783852
sp|P34096|RNAS4_HUMAN	L/N	1.55124960196271	0.00704196910989685	0.0217660863396812
sp|P35858|ALS_HUMAN	L/N	0.750851491721137	0.0686583321098186	0.12968796065188
sp|P43652|AFAM_HUMAN	L/N	0.774370826916907	0.0283657643303727	0.0803696656027228
sp|P49908|SEPP1_HUMAN	L/N	0.985228938102915	0.88509614183903	0.88509614183903
sp|P51884|LUM_HUMAN	L/N	1.38887437542687	0.0493847074245899	0.111927985870474
sp|P61626|LYSC_HUMAN	L/N	1.39097765938344	0.0964684213664411	0.145742421929386
sp|Q12805|FBLN3_HUMAN	L/N	0.93488287760386	0.582159857094244	0.618544848162635
sp|Q8WWA0|ITLN1_HUMAN	L/N	1.24722817147331	0.0645287323635992	0.129057464727198
